# Synthetic Immunological Niche Reveals Early Immune Dysregulation and Stratifies Therapeutic Response in Type 1 Diabetes

**DOI:** 10.64898/2026.03.06.710219

**Authors:** Jyotirmoy Roy, Yifei Jiang, Runbo Mao, Jessica L. King, Amod Talekar, Lillian Holman, Haoxuan Zeng, Xin Luo, Peter Sajjakulnukit, Brianna Ha, Kai Liu, Elizabeth J. Bealer, Laila M. Rad, Shahzad Sohail, Antonio Holmes, Bryan Wonski, Kathryn Kang, Dominik Awad, Aaron H. Morris, Costas A. Lyssiotis, Jie Liu, Lonnie D. Shea

## Abstract

In Type 1 Diabetes (T1D), disease onset and response to immunotherapy vary widely among individuals, reflecting heterogeneous stage-specific immune dysregulation that remains undefined. To investigate this heterogeneity, we engineered a microporous polycaprolactone scaffold that forms a synthetic immunological niche (IN) upon subcutaneous implantation, enabling in vivo capture of systemic immune dysregulation. In non-obese diabetic (NOD) mice, longitudinal transcriptomic profiling of IN-infiltrating cells identified early-stage genes relatively enriched for myeloid cells, followed by progressive increases in T cell-associated dysregulation at later stages that distinguished T1D progressors from non-progressors. We derived an early-stage IN-based T1D gene signature capturing immune alterations. The signature stratified NOD progressors from non-progressors as early as 6 weeks of age and was conserved across human T1D datasets, distinguishing T1D from non-diabetic individuals in spleen and pancreatic lymph node samples, but not peripheral blood. Signature-based stratification further revealed enrichment of macrophage-associated TNF-α pathways in NOD progressors, validated in human T1D islets. Given heterogeneous response to anti-TNF-α therapy, IN profiling identified resistance-associated mechanisms and enabled derivation of a pathway score that prospectively distinguished treatment-sensitive from resistant mice prior to therapy, establishing the IN as a minimally invasive platform for detecting stage-wise immune dysregulation and stratifying immunotherapy response in T1D.
