## Supplementary Tables 1-10 for "Synthetic Immunological Niche Reveals Early Immune Dysregulation and Stratifies Therapeutic Response in Type 1 Diabetes": Supplementary_Table_1.xlsx

### Sheet: Blood Glucose
Time (Weeks)	Non-Progressor																Progressor
	1.1	2.1	2.4	3.2	3.3	D2.5	D4.1	D4.2	D4.5	SV1.1	SV1.3	SV2.4	SV3.1	SV4.1	SV4.3	SV4.5	1.2	1.3	1.4	1.5	2.2	2.3	2.5	3.1	3.4	3.5	4.1	4.2	4.3	4.5	D2.1	D2.3	D2.4	D4.3	D4.4	SV1.2	SV2.3	SV3.3	SV3.5	SV4.2
4	120	119	114	114	97	153	162	195	134	118	96	110	129	124	134	110	121	124	142	151	113	109	119	116	122	116	116	102	114	98	227	132	128	114	142	110	126	112	105	105
5	121	109	118	111	112	117	101	116	100	112	111	100	102	97	120	108	112	100	87	84	128	97	110	116	129	101	118	104	113	113	107	101	107	113	113	91	107	107	93	105
6	100	88	93	103	110	104	113	109	111	104	84	93	107	83	108	76	89	106	84	89	98	85	107	98	92	100	94	87	109	101	110	99	100	107	107	96	95	103	93	77
7	128	99	90	99	88	88	90	115	95	110	72	97	97	102	102	102	96	96	100	90	97	86	92	127	102	93	128	85	86	98	92	94	99	111	86	109	107	102	114	114
8	109	99	87	108	91	84	75	91	97	106	100	105	84	80	107	80	126	100	103	84	93	96	79	94	104	95	98	125	83	135	89	81	86	114	94	97	135	88	90	95
9	107	87	98	113	90	102	121	117	99	104	85	92	96	92	114	95	93	99	98	94	115	76	106	124	118	98	87	97	89	76	123	118	111	109	120	111	102	93	100	109
10	119	78	125	97	89	90	85	102	94	120	95	98	114	94	105	85	97	116	101	122	97	98	99	94	108	96	92	151	106	94	100	86	92	108	92	107	91	93	91	92
11	96	94	111	102	99	78	81	94	94	128	93	86	119	98	101	101	91	86	89	111	116	99	98	88	104	92	102	472	95	89	99	103	102	128	136	93	96	94	101	108
12	95	110	127	118	116	104	116	115	117	98	72	119	107	99	102	77	98	97	95	97	97	113	107	108	106	139	113	600	112	106	105	100	100	97	119	126	107	110	124	107
13	104	87	126	102	100	111	104	105	92	108	107	102	93	100	113	88	111	95	115	113	99	125	112	95	114	108	100	557	112	117	137	110	123	112	102	117	113	148	101	98
14	101	100	143	104	99	101	99	96	93	102	128	114	111	103	115	92	105	100	109	122	114	126	118	87	107	99	126	544	113	113	185	143	137	80	108	242	110	196	136	127
15	88	97	129	112	122	110	108	124	107	128	107	129	128	115	112	92	99	171	94	94	92	265	118	92	110	112	92	600	123	97	283	159	216	125	113	157	98	314	135	130
16	108	90	151	105	102	108	92	110	88	97	117	113	117	118	174	100	120	80	87	180	100	470	100	106	129	122	300	600	225	112	507	225	365	102	242	402	127	524	374	115
17	145	138	176	118	105	100	99	109	92	88	111	98	140	131	119	96	153	600	172	129	137	600	149	149	202	134	600	600	600	136	600	422	448	133	536	416	122	565	292	98
18	141	139	176	141	107	113	93	123	100								175	600	139	143	166	600	150	168	600	156	600	600	600	183	568	282	426	133	568	463	173	125	600	131
19	143	151	159	160	148	116	99	144	95	102	106	114	125	129	130	117	255	600	128	118	168	600	145	170	600	175	600		600	310		515	575	127	600
20	54	87	107	140	147	107	92	124	109	110	147	176	176	149	168	121			80	66	130		88	179		149						538		288	600	555	153	600	530	184
21	99	83	114	78	101	125	88	123	93	119	87	132	179	115	127	131			103	143	121		132	189		120						600		514		600	410	600	600	391
22	110	93	119	117	122	105	95	113	87	105	136	313	129	121	147	154			109	99	192		112	251		144								600			473			391
23	99	112	113	123	116	100	99	153	84	103	149	212	176	180	132	152			101	96	108		113	186		129											522			505
24	105	129	144	125	139	108	104	161	109	111	138	183	137	167	192	129			105	177	195		147	196		202														577
25	121	124	144	125	139	110	89	127	124	99	123	208	154	141	156	139			105	177	195		147	196		202														600
26	110	127	119	121	115	109	95	134	93	105	128	194	137	122	191	135			126	191	275		131	463		398														600
27	119	149	151	143	159	117	102	161	104	121	142	195	143	130	150	131			149	320	435		170	470		426														600
28	139	128	147	135	152	115	94	150	93	101	114	190	130	141	150	174			152				216																	600
29	125	128	130	132	176	107	92	144	97	111	176	176	129	68	160	250			195				213
30	140	125	133	145	171	105	87	146	106	100	227	135	136	87	150	169			312				326

### Sheet: IPGTT
Stage	Minutes	Progressor					Non-Progressor
		4.2	4.3	4.4	5.4	6.5	5.1	5.5	6.1	6.2
Early Stage (8 Weeks)	0	92	86	113	101	138	81	97	130	92
	15	172	180	226	196	204	147	203	204	190
	30	121	146	163	142	165	129	152	137	166
	45	147	131	142	131	133	117	137	94	134
	60	132	126	117	118	140	94	93	96	136
	120	77	80	72	129	126	83	64	72	93
Intermediate Stage (12 Weeks)	0	88	95	108	105	100	93	94	97	110
	15	160	261	266	262	242	205	250	180	254
	30	116	159	232	147	153	159	187	145	191
	45	136	142	163	146	121	147	160	122	173
	60	114	136	148	146	124	153	150	128	148
	120	114	102	105	116	126	117	102	98	110
Late Stage (18 Weeks)	0	116	117	84	110	192	121	87	95	101
	15	298	366	246	245	364	318	185	280	220
	30	319	412	141	225	400	291	159	166	161
	45	272	357	159	162	266	267	136	143	140
	60	273	332	120	128	211	190	132	125	147
	120	176	198	93	133	167	133	91	115	108
From Sc-RNA Seq Cohort
