## Supplementary Tables 1-10 for "Synthetic Immunological Niche Reveals Early Immune Dysregulation and Stratifies Therapeutic Response in Type 1 Diabetes": Supplementary_Table_2.xlsx

### Sheet: Myeloid
Early Stage (Week 6) Myeloid- Scaffold
Mouse	Group	CD11b+ Myeloid Cells (% of CD45+ Cells)	CD11b+ F4-80+ Macrophages (% of CD45+ Cells)	CD206+CD163+ Macrophages (% of CD45+ Cells)	CD274+ Macrophages (% of CD45+ Cells)
1.1	Non-Progressor	81.3	46.2	14.3	41.6
2.1	Non-Progressor	82.6	58.8	27.1	38.7
2.4	Non-Progressor	82.2	58.3	30.9	43.5
3.2	Non-Progressor	82.7	57.3	25.9	29.1
3.3	Non-Progressor	76.1	35.4	15.9	21.8
1.2	Progressor	70.8	49.7	19.3	21.1
1.3	Progressor	79.2	48.9	12.9	25.3
1.4	Progressor	73.3	54.9	27.1	31.2
1.5	Progressor	77.9	54.6	17	29.3
2.2	Progressor	83.5	62.7	20.6	30.1
2.3	Progressor	79.9	50.1	22.5	29.5
2.5	Progressor	55.7	37.4	9.13	17.8
3.1	Progressor	79.1	45	18.6	25.1
3.4	Progressor	80.6	52.4	21.2	28.8
3.5	Progressor	64.7	35.3	8.82	8.82
4.1	Progressor	73.8	52	13.9	23.1
4.2	Progressor	81.4	54.8	18.4	22.1
4.3	Progressor	53.3	33.3	12.2	13.3
4.5	Progressor	77.8	54.1	25.5	26.1
Intermediate Stage (Week 12) Myeloid- Scaffold
1.1	Non-Progressor	80.8	6.79	0.4	3.85
2.1	Non-Progressor	59.7	41.1	1.73	15.9
2.4	Non-Progressor	80.8	72.2	21.8	37.2
3.2	Non-Progressor	64.5	59.6	13.7	24.9
3.3	Non-Progressor	79.1	72.3	20.9	30.3
1.2	Progressor	78.1	66.8	27.7	33
1.3	Progressor	66.2	55.3	8.88	19.6
1.4	Progressor	49.6	20.7	1.84	13.5
1.5	Progressor	70.8	59.4	13.1	18
2.2	Progressor	66.5	51.8	4.8	24.9
2.3	Progressor	87.3	70.5	12.3	26.9
2.5	Progressor	84.5	73.2	1.58	21.4
3.1	Progressor	67.6	53.8	1.58	15.7
3.4	Progressor	59.7	46.9	2.14	6.32
3.5	Progressor	76.6	68	27.3	26
4.1	Progressor	60.5	55.1	13.2	36.7
4.2	Progressor	70.8	57.1	8.87	19.3
4.3	Progressor	77.6	65.3	2.33	30.7
4.5	Progressor	61.1	41.5	2.55	7.73
Late Stage (Week 18) Myeloid- Scaffold
1.1	Non-Progressor	59.3	10.8	0.34	9.96
2.1	Non-Progressor	64.8	11.6	0.26	10.2
2.4	Non-Progressor	45.7	2.37	0	2.3
3.2	Non-Progressor	48.6	3.91	0.062	3.66
3.3	Non-Progressor	50.8	11.2	0.45	9.01
1.2	Progressor	52.8	11.6	0.26	10.5
1.3	Progressor	50.2	10.2	0.34	8.48
1.4	Progressor	55	13	0.39	11.9
1.5	Progressor	27.1	6.12	0.11	5.42
2.2	Progressor	41	3.91	0.39	3.91
2.3	Progressor	70.8	4.29	0.15	3.85
2.5	Progressor	50.4	9.42	0.19	8.34
3.1	Progressor	62.9	7.41	0.11	6.31
3.4	Progressor	51.6	11.4	0.38	9.82
3.5	Progressor	54.9	19.3	2.57	13.8
4.3	Progressor	39.8	11.3	0.18	10.6
4.5	Progressor	58.5	9.37	0.16	8.17

### Sheet: Lymphoid
Early Stage (Week 6) Lymphoid-Scaffold
Mouse	Group	CD3+ T Cells (% of CD45+ Cells)	CD4+ T Cells (% of CD45+ Cells)	CD279+ CD4 T Cells (% of CD45+ T Cells)	CD8+ T Cells (% of CD45+ Cells)
1.1	Non-Progressor	1.83	0.37	0.18	0.92
2.1	Non-Progressor	1.08	0.2	0	0.78
2.4	Non-Progressor	0.55	0	0	0.49
3.2	Non-Progressor	1.68	0.31	0	1.23
3.3	Non-Progressor	1.22	0.2	0.079	0.59
1.2	Progressor	1.11	0.22	0	0.22
1.3	Progressor	1.02	0.34	0	0.68
1.4	Progressor	0.28	0.094	0	0.094
1.5	Progressor	1.16	0.14	0	0.43
2.2	Progressor	1.73	0.31	0.16	1.21
2.3	Progressor	0.73	0	0	0.15
2.5	Progressor	2.29	0.29	0	0.86
3.1	Progressor	1.09	0.2	0	0.86
3.4	Progressor	1.13	0.094	0	0.56
3.5	Progressor	3.04	0.76	0	1.14
4.1	Progressor	1.32	0.11	0	0.77
4.2	Progressor	1.62	0.56	0	0.9
4.3	Progressor	5.37	0	0	2.01
4.5	Progressor	2.41	0.19	0.19	2.04
Intermediate Stage (Week 12) Lymphoid-Scaffold
1.1	Non-Progressor	2.89	1.05	0.22	0.061
2.1	Non-Progressor	22	11	2.37	1.29
2.4	Non-Progressor	13.6	6.92	3.05	1.22
3.2	Non-Progressor	7.87	2.85	0.89	1.28
3.3	Non-Progressor	9.16	1.67	0.44	1.51
1.2	Progressor	12.2	7.43	3.15	0.61
1.3	Progressor	12.6	6.42	2.43	0.61
1.4	Progressor	19.9	12.1	4.67	1.37
1.5	Progressor	15.8	6.02	2.8	0.69
2.2	Progressor	24.3	15	5.39	2.69
2.3	Progressor	6.55	1.79	0.6	0.89
2.5	Progressor	4.69	1.66	0.83	1.07
3.1	Progressor	12.2	4.39	2.07	1.33
3.4	Progressor	14.7	6.31	1.73	1.58
3.5	Progressor	10.6	2.53	1.26	1.26
4.1	Progressor	10	5.14	1.89	1.62
4.2	Progressor	16.6	10.1	2.9	2.07
4.3	Progressor	12.2	7.71	3.31	1.08
4.5	Progressor	17.6	9.58	4.07	2.16
Final Stage (Week 18) Lymphoid-Scaffold
1.1	Non-Progressor	6.35	5.1	1.38	5.75
2.1	Non-Progressor	9.59	5.55	1.98	3.59
2.4	Non-Progressor	15.8	10.9	2.71	7.59
3.2	Non-Progressor	8.01	3.42	1.37	4.03
3.3	Non-Progressor	11	4.07	1.15	1.67
1.2	Progressor	11.3	7.47	1.56	11.5
1.3	Progressor	9.55	4.73	1.75	2.48
1.4	Progressor	12.7	9.86	3.59	3.64
1.5	Progressor	28.2	17.4	1.3	21.5
2.2	Progressor	13.7	6.19	1.97	9.54
2.3	Progressor	6.81	4.23	0.91	0.51
2.5	Progressor	11.9	6.49	1.45	3.54
3.1	Progressor	12.6	2.12	1.01	1.94
3.4	Progressor	17.2	4.59	1.31	1.86
3.5	Progressor	10.7	0.72	0.29	8.81
4.3	Progressor	12.6	4.64	1.67	6.58
4.5	Progressor	8.06	2.72	1.12	9.38

### Sheet: Week12-Myeloid
Mouse	Group	CD11b+ Myeloid Cells (% of CD45+ Cells)	CD11b+ F4-80+ Macrophages (% of CD45+ Cells)	CD206+CD163+ Macrophages (% of CD45+ Cells)	CD274+ Macrophages (% of CD45+ Cells)
1.1	Non-Progressor	80.8	6.79	0.4	3.85
2.1	Non-Progressor	59.7	41.1	1.73	15.9
2.4	Non-Progressor	80.8	72.2	21.8	37.2
3.2	Non-Progressor	64.5	59.6	13.7	24.9
3.3	Non-Progressor	79.1	72.3	20.9	30.3
1.2	Progressor	78.1	66.8	27.7	33
1.3	Progressor	66.2	55.3	8.88	19.6
1.4	Progressor	49.6	20.7	1.84	13.5
1.5	Progressor	70.8	59.4	13.1	18
2.2	Progressor	66.5	51.8	4.8	24.9
2.3	Progressor	87.3	70.5	12.3	26.9
2.5	Progressor	84.5	73.2	1.58	21.4
3.1	Progressor	67.6	53.8	1.58	15.7
3.4	Progressor	59.7	46.9	2.14	6.32
3.5	Progressor	76.6	68	27.3	26
4.1	Progressor	60.5	55.1	13.2	36.7
4.2	Progressor	70.8	57.1	8.87	19.3
4.3	Progressor	77.6	65.3	2.33	30.7
4.5	Progressor	61.1	41.5	2.55	7.73
Week 12 Myeloid-Scaffold
