## Supplementary Tables 1-10 for "Synthetic Immunological Niche Reveals Early Immune Dysregulation and Stratifies Therapeutic Response in Type 1 Diabetes": Supplementary_Table_6.xlsx

### Sheet: VIPScores_Top100Genes
	VIP Score (comp1)
Slc7a6os	1.92575
Cars2	1.85446
Tyw3	1.81956
Col10a1	1.76381
Supt3	1.73213
Dynll2	1.68001
Prkcz2	1.66976
Abca13	1.66512
Ccr8	1.6148
Nek8	1.5974
Dusp12	1.58716
Stmn1	1.5669
Snhg15	1.56676
Eogt	1.56057
Ubap2l	1.55905
Sf3a2	1.55631
BC023719	1.53783
Nppa	1.52863
Gsk3a	1.51615
Fem1al	1.50045
Mpst	1.49181
Zfp541	1.49056
Yy2	1.47924
Hey2	1.47684
Frg2f1	1.47513
Tm9sf4	1.47464
Golga1	1.47156
B9d1os	1.46674
Pemt	1.46481
Ephx3	1.46282
Cngb1	1.44246
Stmnd1	1.43827
Zfp407	1.43717
Pomt1	1.4319
Cdc26	1.42842
Rad23b	1.42159
Hbq1a	1.42105
Snx3	1.40881
Ncor1	1.40521
Fam229b	1.40034
Prps1	1.39969
Cth	1.39275
Fgf22	1.39127
Ftsj3	1.3908
Btbd18	1.39071
Pdcd1	1.38536
Cyp26a1	1.37983
B3gnt5	1.37789
Psme3	1.37703
Car5b	1.37295
Gsg1	1.37064
Brd8dc	1.37054
Sp8	1.36278
Rad51	1.3627
Umad1	1.3611
Srrm3	1.35704
Cnnm2	1.35637
Fgf2os	1.35529
Zcchc18	1.35373
Lrrc66	1.3531
Aacs	1.35207
Dffb	1.3518
Creld1	1.35144
Apol10b	1.35018
Rbp4	1.34744
Gpd2	1.34485
Tg	1.34373
Cd40lg	1.34324
Lbh	1.34148
Ywhag	1.33745
Zfp703	1.3368
AC154013.1	1.33678
Gpatch11	1.33589
Gspt2	1.32882
Chchd6	1.32783
Myrfl	1.3231
Tnfaip8l1	1.32263
Cfi	1.32129
Prnd	1.31843
Olfr177	1.31765
Wnk1	1.3175
Lars2	1.31585
Hydin	1.30969
Cpvl	1.30919
Aifm3	1.30599
Cdkn2c	1.30379
Snhg10	1.3022
Rab3c	1.29866
AU021092	1.29815
Cpt2	1.298
Tmprss5	1.29769
Zcchc17	1.29597
Pgrmc2	1.29392
Bambi	1.29229
Cttnbp2	1.28338
Lrrc71	1.28287
Itpa	1.28071
Smok4a	1.27926
Nedd4l	1.27917
Hsd11b2	1.27842

### Sheet: HeatmapScaled_Top100Genes
	6872-JK-1	6872-JK-2	6872-JK-3	6872-JK-4	6872-JK-51	6872-JK-52-REPREP	6872-JK-53	6872-JK-54	6872-JK-77	11067-JK-10	11067-JK-11	11067-JK-18	11067-JK-19	11067-JK-20	11067-JK-21	11067-JK-22	11067-JK-5	11067-JK-6	11067-JK-7	11067-JK-8	11067-JK-9	12039-JR-1	12039-JR-10	12039-JR-11	12039-JR-12	12039-JR-13	12039-JR-14	12039-JR-15	12039-JR-16	12039-JR-17	12039-JR-18	12039-JR-19	12039-JR-2	12039-JR-3	12039-JR-4	12039-JR-5	12039-JR-6	12039-JR-7	12039-JR-8	12039-JR-9
Group	Progressor	Progressor	Progressor	Progressor	Non-Progressor	Non-Progressor	Non-Progressor	Non-Progressor	Progressor	Non-Progressor	Non-Progressor	Progressor	Progressor	Progressor	Progressor	Progressor	Non-Progressor	Non-Progressor	Non-Progressor	Non-Progressor	Non-Progressor	Non-Progressor	Progressor	Progressor	Non-Progressor	Non-Progressor	Progressor	Progressor	Progressor	Progressor	Progressor	Progressor	Progressor	Progressor	Progressor	Progressor	Non-Progressor	Progressor	Progressor	Non-Progressor
Aacs	0.768491	-1.06938	-0.075955	0.481728	-0.219363	-1.17059	-0.108887	0.233069	1.16088	-0.1691	0.16031	0.185478	0.859885	-0.372733	0.640177	-0.432166	-0.466543	-0.226058	0.0261843	-0.524416	0.318982	-1.75666	-1.15195	0.454669	-1.08729	-1.06303	1.3188	-0.501617	-0.945949	-1.06624	3.3569	1.41849	1.00046	1.85266	-0.290073	0.427963	-0.820765	0.751807	-1.01861	-0.879578
Abca13	0.304962	-1.94364	-0.816296	-0.290867	0.269259	2.30043	0.918711	0.151666	-0.894228	0.610429	-0.391458	0.344989	-1.47103	-0.169987	-0.796725	0.280246	0.441591	-0.164735	0.231631	1.07448	0.0105754	4.21949	-0.57132	-0.696223	-0.289917	-0.0942987	0.205945	0.181892	-0.465087	0.0286341	0.0785436	-0.328502	-1.12211	-0.104489	0.554043	-0.393953	-0.257775	-0.968192	-0.495588	0.518906
AC154013.1	-2.15375	-1.47027	-0.0783229	-1.39284	0.906509	0.098511	0.796485	2.10936	1.18431	0.360723	-0.303817	-0.00275586	-0.162397	0.516517	-1.3653	-1.13606	2.05517	-0.95736	0.446142	1.43431	-0.885169	0.329881	-0.163928	0.273985	0.861432	-1.52541	0.0251186	-1.21415	0.405365	0.626447	0.634152	-0.585222	0.9174	0.0875202	-0.413754	-0.274713	1.27497	-1.05362	-0.869784	0.664308
Aifm3	-0.255159	-0.493618	-0.417711	-0.176051	-0.619283	-0.107203	1.19129	1.37318	-0.495442	-1.4226	0.260229	0.78371	-1.4226	0.312312	-0.173659	-0.118483	0.363637	-1.4226	1.7105	1.30624	-0.176704	1.84208	-0.647231	0.690765	0.388918	0.140115	-0.0132418	-0.61913	-0.560757	0.262796	0.674365	-0.0934076	0.783946	0.129948	-2.03817	-2.03817	1.71736	-2.03817	0.473668	0.944317
Apol10b	-0.283709	-0.0259526	-0.590308	-0.802748	1.26727	0.145571	0.823788	0.547123	-1.08104	-0.534201	0.75547	-2.34314	1.71492	-0.207819	-0.460557	-0.0750199	0.944309	-0.0743707	-0.111342	0.31329	0.0784527	1.5019	-0.298563	-1.01913	0.589377	2.21282	-2.39458	-0.256347	0.173513	0.190178	-0.720963	-1.1955	0.773453	1.20548	-1.07537	-0.756898	0.375277	1.36089	0.426328	-1.09187
AU021092	-0.046654	-0.0935745	0.790371	-0.576999	-0.337119	-0.948615	0.364601	1.37953	-0.531538	-1.62366	1.04897	1.33866	-2.42621	0.146245	-1.89776	0.151283	-1.45445	0.845946	1.91816	0.806171	1.14665	2.40307	-0.705877	-0.272041	0.52031	0.872703	-0.69577	0.691184	0.00542241	-0.672711	0.228312	-0.257726	-0.783921	0.152421	-0.1983	-1.05482	0.115128	-0.247746	-0.486746	0.387107
B3gnt5	-0.724493	-0.728552	-0.068212	0.229175	1.09632	-0.286164	0.29443	0.422442	-0.234947	0.605762	-0.00171787	-0.491285	-1.67915	0.777674	-1.52921	0.687948	0.117692	1.01673	0.710661	0.0453556	-0.260456	3.90776	-0.0449344	-2.18858	-0.102859	-0.267863	-0.656885	0.3103	-0.315397	0.0342289	0.525732	0.177149	-2.11841	0.440996	0.960728	-0.13634	0.0581405	-0.858503	-0.270787	0.545533
B9d1os	-0.00407983	0.934538	-1.70655	0.447715	-0.462179	0.509193	-1.70655	0.468031	1.51988	-1.27255	-0.209414	1.50839	-1.27255	1.40448	0.656761	1.32453	-0.144007	-1.27255	0.709476	-1.27255	-0.160033	-0.0585168	1.28906	-0.0703378	-1.47993	0.900124	1.64201	-0.212805	0.384192	-0.292058	0.235228	0.972359	-0.0220118	-1.47993	0.430319	0.198401	-1.47993	0.170839	0.35291	-1.47993
Bambi	-0.711429	-0.496674	0.367676	0.654264	0.832276	0.436999	-0.579428	0.73132	-1.235	-0.169264	0.674222	1.70607	-0.658833	0.161959	-2.94938	-0.479992	-1.60223	0.487322	0.494913	0.955083	1.38012	2.89977	0.500979	-1.08477	-1.07388	0.295876	-0.0476298	-0.5969	0.450165	-0.224994	-0.551633	-0.645654	-0.852524	0.0632948	-0.567781	0.647631	1.00899	-0.624969	-0.234771	0.638791
BC023719	-0.191943	-0.714831	-0.275872	0.694862	0.430572	-0.834308	0.888735	0.0813122	-0.0785283	-1.46092	-0.939244	2.12647	1.28321	0.619341	0.760713	0.75825	-2.85963	-0.642907	0.237968	-1.26207	1.37882	-1.98411	-0.067936	-1.57774	-0.814134	0.600172	-0.178344	1.16791	0.438141	0.286862	0.538673	0.403758	0.369707	0.403174	0.660868	1.21132	-0.778836	0.408411	-0.227491	-0.860415
Brd8dc	0.0612445	1.615	-1.80867	0.0650248	1.19208	0.458639	0.260143	1.23602	-3.07948	-0.500304	0.64945	0.745204	-1.08003	0.462458	-0.219631	-0.363394	-0.630184	1.39506	0.772822	-0.0304614	-1.20099	0.669298	-0.0416768	-1.05178	1.07374	0.89262	-0.32168	-1.62585	0.538994	-0.197331	0.655793	-0.452511	0.362904	-1.34329	0.0749907	-0.559046	0.863792	-1.24272	0.945813	0.757941
Btbd18	-0.959446	-0.317272	0.838798	-0.464943	1.00943	1.5807	0.600073	0.535509	-2.82285	0.756168	-0.0581462	-0.610887	-1.059	0.712588	0.304262	-1.05396	-0.880181	-0.306912	1.36794	-0.91683	1.74496	1.56264	0.284114	-0.00895571	-0.712323	-0.0960468	-0.353035	-1.37164	0.761984	0.700433	-0.270437	0.0148337	1.23024	-0.778772	-0.818436	-0.596995	0.150788	-1.55867	0.222714	1.63756
Car5b	0.675603	-0.955347	0.0878584	0.426903	-0.156199	0.0617095	0.103941	-0.506859	0.262391	0.642329	-0.547958	-0.220248	0.917788	0.028122	0.239563	-0.535816	-0.0388168	-0.468815	0.121957	0.0101401	-0.148245	-1.35654	-1.12915	-0.997414	-1.42618	-1.11459	1.58918	0.213517	-0.508424	-0.620896	3.52608	1.6339	0.313314	1.59434	-0.259146	0.494893	-1.46769	1.23945	-0.14298	-1.58167
Cars2	-0.172443	-0.683421	0.67316	-2.64452	0.0283029	0.0197082	1.27584	2.94952	-1.44614	0.320229	-0.0852528	0.0414333	-0.252461	-0.32599	0.0225596	-1.20671	-0.426754	0.237967	1.2226	1.0282	-0.575828	1.70728	-0.0795464	0.402414	1.1445	-0.136898	0.458767	0.739333	-0.488935	-0.616744	-0.343294	-1.69053	0.158903	-0.0331394	-1.02386	-0.488675	1.29928	-1.19307	-0.441869	0.626082
Ccr8	-0.980415	0.503177	-0.980415	-0.980415	-0.980415	1.50258	1.88551	1.0108	-0.980415	0.710975	-0.986188	0.817552	-0.986188	-0.986188	-0.986188	-0.986188	1.53844	0.319143	2.14894	0.382075	-0.986188	0.59409	1.1211	-0.0767297	0.328161	0.523355	-0.222431	-0.236381	0.432622	0.646116	-1.65634	0.289681	-1.65634	0.116144	-1.65634	-0.325527	0.811494	-0.347411	0.857124	0.457599
Cd40lg	-0.749105	-0.749105	1.47244	-0.749105	0.897856	0.946653	-0.749105	0.428572	-0.749105	-0.883215	0.524155	0.183434	-0.883215	0.143346	-0.883215	-0.883215	1.47441	-0.883215	0.633431	0.260344	1.19695	3.58459	0.855439	-0.788425	0.870165	-0.788425	-0.788425	-0.788425	-0.788425	0.783857	0.34827	-0.788425	-0.788425	-0.788425	-0.788425	0.32383	-0.788425	-0.788425	0.928173	0.978346
Cdc26	0.844927	0.542595	-0.59086	-1.06892	1.35799	0.416101	0.829302	1.26394	-3.59508	-1.16313	-1.00611	0.359428	-1.31605	0.784275	-0.238904	0.684034	0.0449802	0.790919	0.411808	0.0926615	0.556095	1.80038	-0.322806	0.148499	1.31147	0.0305881	0.449621	0.10274	-0.109965	-0.705664	-1.12675	-0.932682	-1.10727	-0.473408	-0.528498	-0.974433	0.202414	0.305988	0.677614	1.25216
Cdkn2c	0.660974	-1.66492	1.15231	0.288303	-0.542709	-1.28047	0.356521	-0.0602427	1.09023	0.577022	-0.139779	0.235541	-1.34684	0.312749	0.427072	0.760182	0.524833	-0.801567	-0.254883	-0.34406	0.0497306	-1.58639	-1.20969	0.244846	-1.06569	-1.51619	1.56628	-0.866336	-0.507428	-0.632222	1.68304	1.09775	2.30706	1.63335	-0.0424809	-0.292898	-1.27419	1.20816	-0.628158	-0.118799
Cfi	-0.761832	0.143434	0.556839	-1.21749	-0.311907	1.13744	0.530994	0.0957855	-0.173261	-1.43647	0.422145	0.805303	-2.34101	0.320324	0.0223191	-0.56775	-2.27551	-0.233386	1.93045	1.03309	2.32049	2.18602	0.26055	-1.04975	0.24928	0.982657	-0.601343	-0.725226	0.0695983	0.132855	-0.233186	-0.867008	-0.588146	-0.182226	-0.172226	-0.947454	0.338417	0.0975371	0.44195	0.607695
Chchd6	0.724314	-0.77308	-0.769904	2.30592	-0.0578047	-0.810626	-1.01979	0.0840996	0.316865	-0.589323	-0.290534	-0.0515731	1.01697	-1.1653	2.3723	-0.374872	0.283349	-0.860036	-0.389124	-0.967557	1.0157	-1.16707	-0.798951	2.46039	-0.0260943	-0.915403	2.11669	0.263106	0.505525	-0.551372	0.827364	0.541918	-0.392327	0.197166	-0.332013	-0.777129	-1.63072	-0.0657759	0.0184814	-0.27378
Cngb1	0.468927	-0.828769	0.719385	-1.45123	1.39774	0.206063	0.00520093	1.73736	-2.25468	-0.19741	-0.829867	-0.405432	-1.44448	-1.25832	0.124866	-0.335171	-0.220492	1.57196	0.0328997	1.35602	1.60543	0.147703	-1.52002	0.861359	-0.0756536	0.284176	0.440207	-1.89476	0.117037	0.330403	0.945443	0.832885	-1.13009	0.0958595	0.212283	-1.61848	0.420335	0.439514	0.281154	0.830642
Cnnm2	-0.148539	-0.166735	0.826597	1.94707	-1.52977	-2.07969	-0.751181	0.124722	1.77752	0.508427	-0.277522	1.0073	1.24311	0.0361582	-0.755835	-0.25597	-0.780106	-0.686503	0.908212	-0.278925	-0.668343	0.762738	-0.868926	0.893695	-0.315508	-1.28042	0.772855	-0.706607	-1.0208	0.160218	2.349	1.14061	-0.298846	1.51203	0.081731	-0.718823	-1.01903	0.0388925	-1.06731	-0.415499
Col10a1	-0.558843	-1.67535	0.235122	-1.44949	1.89882	-0.0504248	1.46466	0.552837	-0.417339	0.827901	-0.937243	-0.674122	-0.69321	0.681923	-1.32029	-0.766817	-0.0646178	0.883353	0.95718	1.59505	-0.489106	2.62489	-0.246382	-0.894252	-0.206994	-0.715	0.927185	-1.94332	0.829261	0.440656	0.00175276	0.222224	-0.566764	-0.461449	-0.63534	-1.08947	0.966168	0.223068	-0.283714	0.807471
Cpt2	0.113117	-1.27129	1.1913	-0.759892	-1.13941	-0.604231	0.678577	-0.339665	2.1315	-0.421333	0.00884712	1.07666	-0.154579	-0.22544	-0.801511	0.0720332	-0.784392	0.319844	0.523272	-0.226737	0.613333	-2.3323	-0.587486	0.584273	-1.2382	-0.682073	1.6326	0.867498	-0.481872	-0.197478	2.28152	2.00115	0.794148	0.449433	-0.597756	-0.230649	-1.50057	0.222807	-0.666476	-0.318579
Cpvl	-0.643108	-0.643108	-0.643108	-0.643108	0.875662	0.920732	2.06226	-0.643108	-0.643108	0.426204	-0.124687	0.542283	-1.42225	-1.42225	-0.061098	-0.000964996	0.524473	1.03695	0.996829	-1.42225	0.92676	-1.57379	-1.57379	1.40034	0.587618	1.33109	-1.57379	-0.0272505	0.701391	-1.57379	0.519579	0.545707	-1.57379	0.3567	0.0762797	0.933289	1.52742	-0.148178	0.00930268	0.0556521
Creld1	-0.178671	-0.307803	0.34173	2.32068	-0.845415	-1.36046	-0.425817	-1.85283	2.30858	-0.631195	-0.0366161	-0.181193	2.00491	-0.268085	0.936146	-0.727174	0.743601	0.0402439	-0.769163	-1.02906	-0.08241	-0.50718	-0.230058	2.86543	-0.478888	0.364902	0.656144	0.338353	-0.219868	-1.20638	0.615373	-0.519881	0.571383	-0.446313	-0.219694	-0.357569	0.263602	-0.152802	-0.19312	-1.14344
Cth	0.265854	-1.05883	0.0918213	0.204364	-0.884394	-0.903123	0.384019	-0.611901	2.51219	0.175831	-1.28923	0.224375	1.37568	-0.0307577	0.623018	0.859396	-1.8922	-0.09666	-0.250088	-0.653165	0.953806	-1.22166	-1.36946	0.883319	-1.01053	0.576722	0.792827	-0.760308	-0.0939672	-0.117396	3.04333	0.205095	-0.4572	0.88444	-0.912823	0.765123	-0.738435	0.419857	-0.36293	-0.526017
Cttnbp2	-0.373262	-0.129379	0.443927	-1.82543	-0.554498	-0.00677139	0.965936	2.55782	-1.07834	-0.393995	1.24124	-0.286486	-2.14884	-0.172293	-2.24117	0.261227	-0.516726	0.173713	1.37365	1.90421	0.805461	0.343852	0.613911	-0.977506	-0.406264	-1.05139	-1.15282	0.549626	0.188515	1.30876	0.133345	0.272774	0.16169	-0.0195161	-0.0211453	0.188306	0.562463	0.22533	-1.28101	0.361085
Cyp26a1	0.477383	-0.311215	0.603971	-0.134423	0.203177	-1.02955	-0.155323	0.660177	-0.314197	-0.719084	2.02717	-0.232584	0.431967	0.274708	-2.33624	-0.578911	-1.1312	-0.184759	0.392528	0.845833	1.21057	0.878449	-0.628012	0.0997981	0.480885	1.3658	-0.139409	0.197559	0.637145	0.029414	0.660942	-0.232811	-2.50217	-0.434925	-0.462433	0.0287816	1.32291	-2.50217	-0.545089	1.74533
Dffb	-0.596949	0.311264	-0.740461	-2.45197	-0.0628592	1.98394	1.81635	1.26085	-1.52017	-0.22278	-0.0408561	-0.763306	-0.624936	0.356357	-0.158832	-0.0313133	-0.651001	1.46393	-0.239066	-0.0618832	0.973685	1.09069	-1.03553	0.167837	0.632561	-1.25847	0.859815	-1.13003	1.75249	0.19071	0.368727	-1.93001	0.621849	-0.0325714	-0.99355	0.187367	0.4968	-0.869388	0.310409	0.57029
Dusp12	0.640885	-0.940484	-2.0371	-1.42449	0.819195	1.74032	1.25761	0.47865	-0.534583	-0.473062	-0.374633	0.592428	0.0914128	-0.447461	-1.89319	0.225605	-0.388789	1.51375	-0.422065	0.92333	0.652675	0.971284	-1.30827	1.25688	-0.0385001	0.586399	-1.82086	-1.60528	0.27832	-0.155323	0.956937	-0.737354	0.963512	-0.749376	0.509537	0.42828	0.871238	-1.24731	-0.144587	0.98449
Dynll2	0.133946	-1.50276	0.389465	0.724569	-0.27382	-1.35972	0.0111784	-0.626323	2.50346	0.51868	-1.27432	-0.850486	1.14111	0.85593	1.30017	0.357176	-0.557955	-0.639996	-0.0882186	-0.483355	-0.278728	-3.33548	-0.583578	1.42849	0.191882	-0.685972	1.17417	-0.0345032	-0.251662	-1.02345	0.838968	-0.239008	1.04324	0.617668	0.120901	0.319755	-0.259487	0.816371	0.35442	-0.492715
Eogt	-0.593797	-0.140416	-0.460935	-0.389239	-0.104977	1.39891	0.219538	1.09431	-1.02339	-0.134221	0.64257	0.218318	-0.719741	0.149008	-2.04362	0.229748	0.0624572	-0.00736739	0.408421	0.880622	0.313804	2.08077	-0.428988	-3.66456	-0.440751	1.25052	-0.283888	0.299453	-0.285962	1.00598	0.743559	-0.221895	-2.00606	0.894279	0.307156	0.211605	0.51698	-0.223082	-0.522938	0.767821
Ephx3	-0.629412	0.325472	-0.218852	0.57149	-0.191038	-0.282192	-0.359429	2.61777	-1.83381	0.134042	0.198078	0.694857	-2.27777	-0.319492	-0.911617	-0.521468	-1.60944	0.6002	1.26014	0.367572	2.3849	2.33005	-0.376846	-0.757887	-0.42394	0.158377	-0.337821	-0.21024	-0.3913	0.0961699	-0.236318	0.321264	0.140761	-0.168354	0.328892	0.477933	0.698118	-0.866319	-1.28819	0.505646
Fam229b	0.548138	-0.103857	-1.00456	-2.70982	0.774095	1.11173	0.986361	-0.264754	0.662672	1.13156	1.40516	-1.30675	-1.52928	-1.66792	-0.414815	0.107109	0.902588	-0.815493	0.258531	0.685337	1.24397	0.478125	0.658754	0.101911	-0.137509	-0.388036	0.00737181	-1.23725	-0.354795	-0.754763	0.138668	-0.402654	-0.17337	-1.24794	0.542873	1.34697	-0.442206	-1.12582	1.88859	1.10108
Fem1al	0.508104	-1.1118	-0.458008	-0.326535	-0.243708	-0.637509	0.62027	0.647742	1.00145	1.41416	0.980983	0.12849	-0.789807	-0.0611229	-0.538283	0.0546267	-0.288166	-0.781184	-1.08394	0.295504	0.668738	1.65887	-2.41356	-0.474883	2.31186	0.497019	-0.343508	-0.0146272	0.229238	-0.0488559	-1.6994	1.37299	0.660166	-1.23213	-0.700348	-1.3459	2.04968	-0.311104	-0.689783	0.494273
Fgf22	-0.253289	-0.908974	0.216591	0.23129	1.27126	-1.8452	-0.0361564	1.35274	-0.0282566	1.12558	0.721885	0.0081766	0.732478	-0.0980594	0.435231	-0.845182	-1.20618	0.159498	-0.105117	-1.61066	0.682349	2.33614	0.2653	0.370579	0.827574	0.620125	-1.13506	-1.67173	-0.0785155	0.127246	-0.419397	-0.341235	0.143893	-0.264987	-1.06999	-1.12194	1.41989	-1.21398	-1.05872	2.26482
Fgf2os	-0.694622	0.164974	-0.478715	0.530963	0.955438	-2.24944	1.05135	0.557183	0.162872	-0.340213	0.764699	0.487736	-0.506311	0.0544184	-0.611414	-0.501691	-0.581775	0.56902	-0.149513	1.04996	-0.234913	0.45346	0.0545187	0.427188	0.887814	2.27574	-0.384165	-2.71785	-2.71785	-0.551172	-0.00860873	-0.476554	0.534577	-0.219141	-0.25239	0.341349	0.945796	-0.587287	0.176989	1.81759
Frg2f1	-0.311064	0.607243	-0.191824	-0.838189	0.182885	-2.03109	1.18327	1.5047	-0.10593	-0.256751	-0.601136	-0.116795	-0.176453	-0.958508	-1.8671	-0.504785	1.11485	2.21154	0.0319945	0.925782	0.197364	0.691257	-0.375828	1.53089	-0.252404	1.17689	-1.03973	-0.4165	0.633051	-0.905639	0.528415	-0.0718942	-1.09836	0.430202	0.151732	-1.13423	0.433314	-1.97003	-0.258115	1.94697
Ftsj3	0.776897	-1.17107	1.08807	1.86358	-0.0571972	0.27962	-0.21533	-3.18403	0.619463	0.507691	-0.130391	1.56682	0.239041	0.216243	1.00528	-0.960846	-0.289414	0.163742	-0.975883	-0.600191	-0.742093	-0.639572	1.21569	0.828552	-1.16133	-1.21764	1.93294	0.0747786	0.707667	-1.74465	0.25781	-0.637929	-0.041337	1.02116	-0.313375	0.363767	0.176357	-0.293912	-0.638826	0.109858
Golga1	-0.130765	1.2274	-1.5393	-1.86896	2.55993	1.46663	-0.276606	1.41561	-2.85394	-0.503217	-0.349305	-0.706568	-0.414293	-0.0167535	0.398622	-0.249594	-0.182066	1.45074	0.200871	-0.0471355	0.418702	1.04145	-0.385499	-1.50926	0.898505	-0.421759	-0.759175	0.54075	-0.722944	-0.170985	0.203098	-0.19262	-0.45326	-0.29433	1.35762	0.136873	-0.117376	0.223239	-0.258295	0.88397
Gpatch11	0.39478	1.64194	0.00603388	-0.402315	0.021439	-2.62041	0.986567	-0.0304569	0.00242946	-0.905709	0.490668	0.951623	-0.516458	0.711221	1.51923	-1.80606	-1.33058	-0.474629	0.688829	0.525692	0.146182	-0.852293	0.281338	1.58546	-1.18237	0.330797	0.104186	0.441266	0.505548	0.757598	0.816255	0.0204031	-1.43672	0.187013	0.775721	-0.156312	-1.28268	0.0742292	1.20251	-2.17195
Gpd2	-0.582489	-0.768772	-0.191701	1.32882	-0.516567	-0.893948	-0.420672	-0.0286194	2.07395	0.151471	-0.689995	1.06303	0.739356	1.02115	1.69263	-0.647159	0.222443	-0.327227	-0.703979	-2.04628	-0.475442	0.0797435	-1.0367	1.46833	-0.786666	0.107304	-0.668701	0.466673	-1.08491	-0.534921	2.88818	1.07631	-0.358032	0.903063	-0.39743	0.292255	-0.689767	0.185782	-1.2164	-0.69412
Gsg1	-0.232776	-0.512191	0.623875	1.02192	1.01789	-0.0594071	0.782167	0.325513	-2.96699	1.3733	-0.369826	-0.597675	1.31781	-0.241873	-2.46848	0.267162	-0.633168	0.268526	-0.0490016	-0.626305	1.75953	0.924417	-0.338174	-0.626817	1.0976	0.437865	-0.572889	-0.609075	0.552291	0.335369	-0.764538	-1.52672	1.05713	0.303223	-0.776852	-0.840471	1.65386	0.258552	-0.522027	-0.0427438
Gsk3a	-0.473834	-0.896489	0.237763	2.59156	-1.85095	-0.666557	0.20822	-2.06401	2.9143	-0.385663	0.392626	0.358037	2.35415	-0.587713	0.153691	0.296221	-0.494091	-0.454169	-0.441898	-1.16406	-0.0271297	-0.773791	-0.111578	1.30354	-1.16208	0.235595	-0.188	0.844576	-0.00333923	-0.687938	0.449731	0.562111	0.132088	-0.205393	0.162871	-0.709686	0.0879321	0.0318622	0.16612	-0.134626
Gspt2	0.250497	0.501208	0.0317752	0.596504	-0.765968	0.302551	-1.02966	-1.12643	1.23952	0.178666	0.390692	-0.187789	0.190254	0.50821	1.5943	-0.398169	-2.1893	-0.586906	0.103686	0.753139	-0.356782	-3.16643	-1.04379	0.469654	-0.886099	-1.24979	-1.12421	-0.15951	1.10365	0.732555	0.969831	-0.668908	1.43664	1.0362	-0.122298	-0.50433	1.34817	0.951446	0.21711	0.660101
Hbq1a	-0.942169	-0.942169	-0.942169	-0.942169	-0.942169	1.80201	1.43715	0.407568	1.06412	0.295464	1.11971	-0.854708	-0.854708	-0.854708	-0.854708	-0.854708	1.24089	1.64107	0.375191	0.455926	-0.854708	0.303923	0.662194	-1.22184	0.123333	-1.22184	2.1293	0.700199	0.194258	-1.22184	0.080927	0.0972114	0.989049	-1.22184	-1.22184	0.052916	0.709781	0.0319538	-1.22184	1.25601
Hey2	-0.807635	-0.582425	-0.865852	-1.25889	1.02386	-0.728327	0.48847	0.676103	2.0547	-0.118948	-0.301209	0.588496	-1.32737	-0.338657	-2.28852	-1.08323	-0.0568716	0.0784595	1.7554	1.08438	2.00808	0.775869	-0.00320829	-0.726337	0.66352	1.08613	-0.999217	-1.02536	-0.915904	-0.162839	1.38139	-0.527497	0.0583043	1.2716	0.0637593	-0.89854	-0.697212	-0.683372	0.607349	0.731568
Hsd11b2	1.64008	-0.145456	0.485279	0.112103	0.053112	-2.2903	-1.82269	0.915841	1.05203	0.59512	1.92324	0.754729	0.298708	0.785981	-0.357448	0.556727	-0.18362	-0.472012	-1.8027	-0.828676	-1.27005	-0.677988	0.867737	1.57432	-0.0451887	-1.17926	0.824527	-0.131785	-0.5879	-0.324472	-0.854896	-1.24656	-0.601341	0.150041	-0.173789	1.75773	-0.372016	-0.382028	1.27701	0.125855
Hydin	0.723945	0.818487	0.0682459	0.37224	-0.911848	0.188056	-0.858944	0.40084	-0.801022	0.376417	-1.14138	-1.94786e-05	0.0235815	0.758998	-1.14138	0.507978	1.11644	-1.14138	0.481497	1.30064	-1.14138	-1.16027	0.452865	-0.142676	-0.810013	-2.58478	2.78469	-0.050922	-0.298653	0.552046	0.383992	0.420834	0.975915	1.27481	-1.22988	-0.20933	-0.377762	1.60291	-0.336954	-1.24682
Itpa	-0.304287	-2.69819	1.32195	-0.404508	-1.60372	2.08634	1.01743	1.40985	-0.824854	-0.167545	0.0788996	-0.85835	0.34543	-0.465338	-1.06337	0.7943	0.657166	-0.435544	-0.575971	0.315007	1.37532	0.999365	-0.278395	0.620449	1.53316	0.0771278	0.551249	-1.30255	1.52482	-0.600903	-0.524413	-0.46942	-0.0484948	-0.368497	-0.468602	0.655668	0.00201797	-1.03163	-1.44655	0.575591
Lars2	1.08589	0.589314	0.154067	4.51432	-0.871212	-2.46494	-2.18227	-1.56949	0.744312	-0.179164	-0.127199	-0.211758	0.987266	-0.191408	0.00624935	-0.287789	0.155716	-0.376897	-0.158076	-0.139319	0.522379	0.0312722	0.015555	-0.383349	0.113518	-0.0903191	-0.072773	-0.0209431	0.259629	0.254067	0.475894	0.345967	-0.139548	-0.185172	-0.102268	-0.0980403	-0.0621673	-0.0133688	-0.180093	-0.147861
Lbh	0.995883	-0.54741	0.851338	0.474208	-1.85612	0.638525	-1.48902	-0.405144	1.33774	0.602716	-0.766114	0.733121	2.33445	0.97367	-0.720964	-0.407542	-2.36781	-0.773058	-0.376962	-0.444661	1.21315	-1.51957	-0.200088	2.0014	-0.690115	0.475548	-0.150072	0.663113	0.375368	0.608916	0.889873	-0.0609849	-0.188164	-0.00366606	-0.0254572	-0.268271	-0.648712	-0.577397	-1.39608	0.714361
Lrrc66	-0.1292	2.17424	-0.989314	-1.63857	0.297141	-0.223022	0.71602	0.366119	-0.573416	0.632629	0.305342	0.550296	0.237728	-1.19684	-1.47061	-1.20887	1.95899	0.253328	1.17761	-0.493555	-0.746057	1.94481	1.46138	-0.652158	0.324045	0.193345	-1.26852	0.408233	-0.825197	-0.4408	-0.29197	1.21096	-0.14403	-0.157189	-1.48369	-1.70654	-0.153942	-0.0166307	0.391089	1.20681
Lrrc71	-0.239769	0.903548	0.699388	-0.953576	0.872478	0.0549527	-0.918095	1.65226	-2.07119	-0.617091	0.858634	0.0898703	-1.42113	-1.01448	-1.22493	-0.613123	0.00126996	-0.242946	1.65483	2.53735	-0.00826731	-0.235735	0.638347	0.31891	1.4549	0.287078	0.461865	-0.491984	0.246558	0.898935	-1.42208	-0.00991316	-0.829928	-1.40286	0.207483	0.19858	-1.21314	0.528184	-0.853604	1.21842
Mpst	0.306791	-2.56093	1.41868	0.637239	-0.751597	-0.829399	-0.482343	-0.595158	2.85672	-0.399708	-0.401245	1.28991	1.68771	-0.464675	1.27838	0.1315	-0.439096	-1.00669	-1.14861	-1.58912	1.06165	-1.06518	0.236533	1.69166	-0.394878	-0.292803	-0.0132909	0.0197923	-0.305346	-0.785858	0.159207	1.05247	0.71097	-0.222972	0.0276637	-0.565949	-0.0926592	0.054303	-0.0854372	-0.128221
Myrfl	-0.412772	2.34581	-2.50691	0.734867	0.54751	0.637728	0.219616	0.941066	-2.50691	-0.140936	-0.819016	0.0430576	-1.06077	-0.389797	-1.70976	0.951401	1.06256	0.95255	0.061904	1.39837	-0.349571	0.0737147	-0.306498	0.0486756	1.11117	0.823926	0.559615	0.161293	-1.32596	-0.421394	-0.366662	0.0677428	-0.415189	0.680171	-1.28574	-0.0331335	1.17626	0.255507	-0.694217	-0.109276
Ncor1	-0.671119	0.0692164	1.2447	0.56377	-0.19822	-2.16048	-0.220324	-1.04471	2.41716	-0.315815	-0.81717	0.667975	1.01363	-0.177001	-1.03557	-0.0662289	-0.133461	0.483156	1.36625	0.249595	-1.23537	-0.0370346	1.07028	1.32569	-1.24642	-1.16764	-0.100849	1.62159	-0.0873751	0.743334	0.667562	0.982107	-1.19821	0.537236	0.0831645	-0.732403	-1.02782	0.879733	-1.75994	-0.553009
Nedd4l	0.0461952	-1.37136	1.09078	1.06709	-1.46246	-1.00897	-0.668737	-0.29379	2.60124	0.134575	-1.68378	-0.00998871	0.763891	-0.892411	0.864834	0.590537	0.800451	0.809902	-0.699712	-1.53005	0.851748	-0.516238	0.797032	-1.67206	0.313127	-0.528057	0.79485	-0.249746	-0.74134	-0.574583	1.27672	0.269335	0.859122	1.99392	-0.000801674	0.129108	-1.31216	-0.215013	-0.0817118	-0.5415
Nek8	-0.161032	-0.457598	0.73433	-0.343993	0.411474	0.302279	1.22554	0.738305	-2.44931	1.06698	1.23194	0.782318	1.42547	0.150019	-2.36808	-2.03698	-0.63063	0.0433206	0.0626572	0.0213143	0.251677	0.859575	0.0097622	0.531221	0.96776	0.40337	-0.436518	0.74871	0.470996	0.576475	-0.44133	-1.07705	-0.144152	-0.595229	-1.11633	-1.05485	1.2592	0.150671	-2.05812	0.945842
Nppa	-0.329716	-0.625634	-1.66052	-1.66052	2.18763	3.25599	-0.244667	0.737951	-1.66052	0.68173	-0.502135	-0.502135	-0.502135	0.354656	-0.502135	-0.502135	1.02394	-0.502135	-0.502135	0.452305	1.00232	0.990918	-0.578879	1.32593	0.400713	0.941575	0.421349	-0.578879	0.878285	1.02721	-0.578879	0.381691	-0.578879	-0.578879	-0.578879	-0.578879	-0.578879	-0.578879	-0.578879	-0.578879
Olfr177	-0.819369	1.60457	-0.819369	-0.819369	-0.819369	0.840861	0.841492	0.809924	-0.819369	0.360455	0.349604	-1.02794	-1.02794	0.392288	0.417112	-1.02794	-1.02794	0.481385	-1.02794	2.12939	1.00946	2.45654	-0.72728	-0.72728	-0.72728	-0.72728	-0.72728	-0.72728	0.982119	0.811889	0.845316	-0.72728	-0.72728	-0.72728	1.02449	-0.72728	1.60442	-0.72728	-0.72728	1.00259
Pdcd1	-0.650297	-1.24509	0.645711	0.838714	-0.857115	0.356299	0.591553	0.50943	-0.189204	-0.587297	1.3829	-0.510664	-1.15729	0.807069	-1.11154	0.350128	0.125651	-0.192628	1.83804	-0.703503	-0.240871	3.73083	0.184506	0.827571	0.342157	0.304556	-0.414116	-0.962505	-1.28219	-1.12919	-0.290165	-1.04299	0.0293147	-0.188409	-0.589214	0.469123	0.149113	-1.55206	0.218166	1.19551
Pemt	0.358934	-0.47578	2.25065	0.689931	-1.17025	-0.726055	-1.19647	-0.0240281	0.293073	-1.1961	0.832357	1.10798	1.23756	1.23798	-0.567589	-1.06958	-0.793422	0.262953	-0.506936	-0.697141	0.151941	1.1671	1.12871	-1.14555	-0.939131	-1.20262	0.533819	0.272304	0.180943	0.1042	1.26438	2.25713	0.356784	0.939733	-0.864823	-0.135543	-0.414004	-0.687019	-0.867968	-1.94845
Pgrmc2	0.112121	1.93003	-0.518705	1.84603	-0.711831	-1.11063	-0.994459	-0.967503	0.414948	-0.0552614	0.260329	0.304121	1.20567	-0.547567	1.0766	-1.27688	-0.461638	0.227862	-0.297271	-0.659377	0.22341	-2.51429	-1.12254	-1.89013	0.531577	0.707033	0.689906	-0.0674183	0.0693174	-0.84305	1.77204	1.07938	-0.0616738	1.3802	0.0961269	0.385163	-0.911181	1.16008	0.2265	-0.687037
Pomt1	1.44422	-1.85521	0.95754	0.169576	-1.30828	-0.723822	-0.8197	-0.459949	2.59563	0.587935	-0.160233	0.0235017	0.33812	-0.651317	0.181817	0.75177	0.790278	-1.03933	0.30107	-0.310705	-0.812909	-2.08805	1.00057	1.22785	0.00157013	-0.342738	1.53163	-0.105816	0.164432	-1.25378	1.47866	0.300269	-0.259212	0.995207	-0.0771982	-0.812225	-0.621319	0.988228	-0.922713	-1.20537
Prkcz2	-0.9207	-0.0331643	-0.166455	-0.992623	-0.647774	0.380313	1.55604	1.53056	-0.706204	1.41369	0.137934	-0.371257	0.138656	-0.702194	-1.7326	0.163497	1.8589	-1.1688	-0.327206	0.871602	-0.282221	3.00697	-0.549719	-0.112237	-0.570038	0.581944	0.452296	-1.42566	1.02116	-0.0746312	-0.411672	-0.879887	-1.50399	0.0835685	-0.963117	0.279487	0.690752	0.79255	-0.960701	0.542921
Prnd	-0.0542551	0.751519	-0.48972	-0.434266	0.635657	-0.127452	-0.245058	0.87647	-0.912895	1.18996	0.983678	0.451017	-2.54655	0.510162	-3.15195	1.07364	-1.02057	0.094945	0.721071	1.6262	0.0684083	1.5418	-0.0585152	-1.03572	-0.751595	0.265952	-1.75254	0.517415	0.590523	0.603419	-0.204816	-0.171341	-0.0120574	-0.496405	0.232113	0.361307	0.473249	-0.768925	-0.561976	1.22812
Prps1	0.101437	-0.560191	0.256152	-0.360845	0.17653	-1.19171	0.462169	-0.242944	1.35941	-0.803629	-0.728823	0.417881	-0.342363	-0.0992136	0.921627	0.267436	-0.0868833	0.767662	-0.127686	-0.613857	0.427849	-0.956915	-0.868264	-2.42363	-1.46424	-1.69403	1.88775	0.0460627	0.431326	-0.713364	1.79399	1.85569	1.67771	0.137408	-0.470583	0.67918	-1.16305	1.40466	0.627515	-0.787216
Psme3	-0.0398712	-0.954587	0.019175	2.34876	-1.67877	0.428706	-0.247769	-2.20204	2.3264	-0.0937132	0.469628	0.269024	1.71267	-0.323995	-0.178935	-0.243229	-0.603154	0.947809	-0.370907	-1.07385	-0.511347	-1.94994	0.763257	-1.25333	0.612447	-0.359213	-0.179352	0.0489633	0.752773	-0.634771	1.39961	0.642469	-0.12945	0.296144	0.0488801	1.11593	-1.29084	0.310989	-0.220676	0.0261128
Rab3c	0.28612	0.996284	-0.455362	0.878576	-0.310375	-0.659121	-1.87717	-1.23145	2.3725	-0.594868	-0.594868	-0.594868	1.54769	0.83461	0.859595	-0.594868	-0.594868	-0.594868	1.51705	-0.594868	-0.594868	0.892714	-0.961061	-0.961061	0.673301	-0.961061	0.707729	-0.961061	0.759473	1.71855	0.621778	0.641563	-0.961061	1.10177	0.802121	-0.961061	-0.961061	-0.961061	0.730553	-0.961061
Rad23b	0.142971	-0.685412	-0.694034	2.94654	0.0415025	0.0769617	0.33683	-2.26564	0.10028	0.632615	-0.948821	1.05261	1.50795	-0.635707	1.26418	-0.288256	-1.11627	0.708237	-0.830652	-1.78263	0.436752	-1.83909	-0.542436	2.01603	-0.307086	-0.1204	-0.805298	-0.0311193	-0.0556351	0.0682407	0.798884	0.589107	0.104082	0.383986	0.57289	0.177381	-0.788334	-0.514613	0.679775	-0.38636
Rad51	-0.186565	0.329226	-0.0286316	0.0874997	-0.496495	0.101287	-0.174685	2.62359	-2.25523	0.830478	1.52859	-1.17482	-0.888149	-1.09432	-0.225351	0.486613	-0.415292	-1.13935	0.0530067	1.41427	0.624333	0.0234002	1.0615	-2.35306	0.81829	1.23901	-1.35189	-1.37271	0.0378147	0.140162	-0.347944	0.0428322	0.646709	0.714282	-0.13549	0.532592	0.255387	-1.1434	0.663647	0.528852
Rbp4	1.22142	-0.42244	-0.190111	0.0102783	0.666463	-1.30489	0.40278	-0.351384	-0.0321256	-0.620398	-0.309734	-0.239908	0.229085	-0.429198	1.21619	0.483923	0.124736	0.0410646	-0.358264	-0.630578	0.493082	-1.90422	-1.65746	0.129872	-0.859986	-1.12034	1.55877	-0.615888	-0.359477	-0.840632	3.05342	1.77546	0.993592	1.45028	-0.615587	0.498863	-1.09423	1.03615	-0.527283	-0.901289
Sf3a2	0.59997	-1.31251	1.03101	2.97244	-1.15173	-2.34347	-0.218217	-1.51525	1.93775	0.308583	-0.0334448	0.52654	0.568774	0.0781264	0.603224	-0.158193	0.508045	-1.07547	0.60134	-1.04431	-0.883217	-0.395554	0.855515	0.413989	-0.720926	-0.829674	1.23159	0.307178	-0.223999	-0.246663	-0.793442	-0.264699	1.44154	-0.240561	0.740515	-0.180094	0.547568	0.123353	-1.08639	-0.679252
Slc7a6os	-0.48563	-1.58972	1.01053	-0.761005	0.90684	2.40917	-0.0421067	0.757834	-2.20592	0.517812	-0.0263872	-1.79803	-1.72356	0.45675	-0.421392	0.0904628	0.53259	-0.204502	1.51197	0.758664	0.30562	2.20101	-0.310294	0.0232845	0.205531	0.134841	0.708262	-1.37658	0.415834	0.0245163	-1.34854	-0.289367	-0.562266	-0.500794	-1.04506	0.776025	0.333007	0.0231063	-0.154211	0.741705
Smok4a	-0.394651	-0.207671	1.11053	0.107512	0.105082	0.887471	0.176776	0.501877	-2.28692	-0.0247193	-0.322449	0.141538	0.955885	0.530156	-2.68187	-0.442987	-0.177809	0.205561	-0.139697	2.16964	-0.213242	0.538188	-0.81239	0.0206783	0.586528	2.1075	-0.770664	-0.20268	-0.120947	0.442298	0.140263	-0.827053	-0.572436	-0.434847	-2.19289	0.0902356	-0.777468	1.22845	-0.155717	1.71295
Snhg10	0.889599	-0.127672	-1.04187	0.0136919	0.743215	1.56821	0.152041	-0.360415	-1.8368	1.21788	-0.339235	-0.678433	0.409457	-0.842668	0.188977	0.108324	0.535831	-1.39898	0.331723	0.0101208	0.45701	-0.26529	-0.478641	0.161957	2.56555	1.55563	0.419573	-2.43937	-0.183185	-1.08264	0.758345	0.832733	-0.674908	-0.606451	-0.058186	-1.52307	0.031036	-1.15216	1.47569	0.663379
Snhg15	0.0424096	-0.922486	-0.739914	-0.40829	0.128688	2.26027	1.98102	0.427701	-2.7694	-0.117733	1.86562	-0.693141	-1.57593	0.667644	0.108467	-0.286237	-0.66085	-0.738055	0.229348	1.00251	0.198353	1.51873	-0.0233647	-0.721968	-0.595625	1.29425	0.533178	-0.158748	0.54043	0.442714	-1.09297	-0.721824	-0.311684	0.553276	0.628215	-1.78102	0.0901684	0.0135034	-0.307763	0.100501
Snx3	0.580519	0.964023	-0.695972	2.25561	-0.369361	-0.732855	-0.232303	-1.86221	0.0925459	-0.387038	-1.1399	0.516566	2.10708	-2.01153	0.0626916	0.320601	0.221295	0.937379	0.502109	-0.86884	-0.26042	-2.89223	0.0964911	-1.04544	-0.35231	-0.166316	-0.162351	0.390538	0.0170439	-0.066678	1.54152	1.43251	0.00712732	0.567842	0.628881	-0.00958962	-0.702824	0.37183	0.117223	0.226735
Sp8	-0.499683	-0.499683	-0.499683	1.36544	2.13234	-0.499683	-0.499683	-0.499683	-0.499683	-0.781498	0.51873	-0.781498	1.22772	-0.781498	0.582449	-0.781498	0.598724	-0.781498	0.61981	-0.781498	1.14155	-0.789134	0.729888	-0.789134	1.37671	2.12171	-0.789134	-0.789134	-0.789134	0.663649	-0.789134	-0.789134	-0.789134	-0.789134	-0.789134	-0.789134	1.90421	0.639401	-0.789134	2.03405
Srrm3	-1.70625	0.39547	0.0734831	-0.30612	0.269594	3.21925	-0.529431	0.290253	-1.70625	1.43147	-0.364173	-1.34024	-1.34024	-0.333929	0.106901	0.17075	-0.304122	0.509653	0.146491	-0.219238	1.53668	-1.12591	0.48554	0.702545	0.499975	1.05924	0.0488796	0.518046	0.968438	0.760473	-0.0116274	-1.12591	-1.12591	-1.12591	-1.12591	0.414983	0.0432599	-0.0535149	-1.12591	1.3192
Stmn1	1.19631	-0.0761852	0.774354	1.44925	-2.20227	-0.683242	-0.30597	0.598061	-0.750302	-0.366626	0.0493322	0.636709	-0.952044	-1.05518	1.03501	2.48596	0.63347	-1.64404	1.00713	-1.97357	0.143847	-1.20168	0.0986721	0.331932	-0.285888	-0.829833	-0.0971774	-0.0171851	-0.361945	0.144146	1.21833	1.38006	0.640796	1.29226	0.45203	0.140083	-1.20966	-0.34718	-0.633017	-0.714743
Stmnd1	-0.759204	-0.509993	0.0322504	-0.0901722	0.396277	-1.73192	0.178495	1.26035	1.22391	-0.608036	-1.15525	1.4441	1.76177	0.801387	0.57189	-0.448883	-1.07595	-0.44831	-1.05505	-0.352223	0.56457	0.667216	0.836744	1.18681	-1.76747	-1.76747	0.424668	1.29781	-1.76747	0.723501	-0.296061	0.809164	5.89553e-05	-0.410692	0.54845	-0.327698	0.414198	1.39067	-0.194944	-1.76747
Supt3	0.420439	-0.0626623	-0.312548	-1.40008	-0.693922	1.34533	2.07617	-1.89935	0.526624	-0.452798	0.0204401	0.182929	0.903709	0.301759	0.832008	0.271791	-0.32857	-0.62899	-0.303981	-0.512896	-0.285401	-1.88709	0.614152	0.0814333	-1.46842	-2.0811	-0.438061	0.0905258	0.49217	0.268954	1.23274	1.64686	0.382263	0.0663605	0.690546	1.47513	-1.38589	0.696561	0.969642	-1.44679
Tg	-1.19375	-1.4765	-1.08406	1.52217	0.817829	1.61346	-0.169907	0.429028	-0.458278	1.48892	0.64831	-1.6812	0.172292	0.992304	-1.53098	-1.0255	0.0442195	-0.524032	-0.153429	0.902593	0.666505	1.95347	1.21453	-1.11756	-0.365672	-0.661895	-0.683741	-0.931447	-1.04384	1.74806	-0.857036	0.218796	0.231477	0.474742	0.472709	-0.226571	0.953233	-1.3897	-0.0528021	0.0632392
Tm9sf4	1.09895	2.06762	0.846213	1.36858	-1.27426	-0.571101	-0.68303	-3.01853	0.165561	-0.0675527	0.237722	-0.4095	2.97664	-0.729932	-0.337295	-0.419095	0.394112	0.513352	-0.491034	-1.14322	-0.524191	-1.59198	0.514738	0.808117	0.00371406	0.423651	0.128633	0.136677	0.606839	-0.435865	-0.193068	1.39987	0.171711	-0.34108	-0.155228	-0.402265	-0.147353	0.177484	-0.587681	-0.516913
Tmprss5	-1.08432	0.169476	1.21841	-0.47904	-0.0404559	0.327054	1.13864	2.13357	-3.38333	-0.287363	0.247389	0.136056	-1.23645	0.740493	-1.54213	0.443813	-0.416496	-0.486422	1.09675	1.36144	-0.0570768	0.0753289	0.103751	-1.32776	-0.0077212	0.747493	-0.418879	0.30635	0.964164	0.0886102	-1.11719	-0.702103	0.976664	-0.768598	0.393724	0.661717	1.2605	-0.826307	-0.758965	0.349221
Tnfaip8l1	0.141909	-0.34368	1.68038	-0.594859	-0.0987003	-0.583042	0.0865363	1.641	-1.92955	0.443906	0.726507	0.999946	-1.55211	0.83668	-1.73372	-0.256686	-0.615082	-0.846454	1.01096	0.492278	0.493778	3.10854	-0.578881	-0.553102	-0.526747	-0.129896	-0.292715	0.330625	-0.347099	-0.242654	-0.252574	-0.558237	-0.297913	-0.631916	-0.723095	0.504452	0.776229	-1.57024	0.380178	1.60505
Tyw3	-1.39805	-1.28393	-0.793856	-1.12959	-0.269516	0.999624	1.97589	1.77877	0.120658	0.76758	1.09589	0.193315	-1.79632	-0.646654	-2.57937	-0.527487	0.651514	0.245132	0.660422	1.28511	0.650874	0.350154	0.595415	0.19336	-0.692798	-0.0360424	-0.404462	-0.954851	-0.12508	1.10971	-0.576759	-0.868363	1.47557	-1.01612	0.429253	-0.00917497	0.399142	-1.10191	0.660092	0.572866
Ubap2l	0.827485	0.838993	0.605225	1.82803	-0.61299	-1.56142	-0.278282	-3.52348	1.87645	0.403982	0.894886	-0.189955	0.59	-0.408041	-0.114019	0.708802	-0.452884	0.0452312	-1.40648	-0.321596	0.250074	-1.99715	0.683886	1.06906	-0.241193	1.05369	-0.119371	0.941639	0.0555481	-0.141718	-0.706421	-0.435714	-0.549427	0.266031	1.01187	0.0423791	-0.806836	0.332293	-0.0723189	-0.386235
Umad1	0.720378	0.193343	-1.27844	-0.508684	-0.860859	0.529443	1.61477	1.3178	-1.72775	-0.143993	-0.0188638	0.524934	-0.0290384	-0.272137	-0.679013	-0.962826	1.86724	0.338251	0.780182	-0.730663	-0.674072	0.326575	-0.121542	1.31206	1.21278	0.419232	0.105688	-1.46087	-0.535365	-2.95019	1.40521	0.44732	-0.677376	-0.444207	-0.23448	-0.730968	0.941796	-0.822716	0.92116	0.885885
Wnk1	-0.0765684	1.63559	-0.0861525	1.58571	-0.360992	-1.48152	-1.77234	-1.61549	2.17176	0.252411	-0.894718	-0.443753	0.537682	-1.23143	0.879324	-0.0258328	0.695211	2.06817	-0.355538	-0.580975	-0.900556	-1.56221	0.497414	0.289882	0.126246	-0.0825423	-1.1818	0.368169	0.121142	0.570798	0.210427	-0.541343	-1.43011	0.533486	0.722704	0.278978	-0.405504	0.633824	1.53555	-0.68511
Ywhag	0.227014	-1.13842	0.856669	1.97708	-1.43398	-0.152703	-0.49252	-1.95824	2.11509	0.697438	-0.783488	-0.661697	2.00896	-0.215166	0.483302	-0.289513	0.69422	-0.0168402	-0.198559	-1.03085	-0.687798	-1.48119	-0.113728	2.45583	0.352452	0.106174	1.29657	-0.284382	-0.485973	-0.515971	0.0757264	-0.546519	1.04691	0.35107	-0.158789	-0.340879	-1.02133	0.417993	-0.89129	-0.262682
Yy2	-1.7479	-1.7479	-1.7479	-1.7479	1.67478	1.74138	1.65954	0.664362	1.25154	-0.553375	0.152046	-0.406102	-1.00089	0.214668	-0.166024	-0.225218	-0.185001	0.866126	0.361881	0.497757	0.444127	0.936053	-1.81746	-0.496512	0.382316	-0.657564	-0.112679	-0.370115	-1.65142	1.00532	0.397291	0.116227	-0.364456	0.160224	0.147281	-0.165664	1.16688	0.736451	1.25614	-0.668302
Zcchc17	0.728621	-1.39039	2.06939	0.857672	1.23389	-1.60002	-0.736968	-1.75275	0.590551	0.397742	0.412534	-0.402215	0.470349	1.14546	-0.727562	-0.172396	-0.162998	-0.991391	-1.83243	0.72842	1.13448	-1.18853	-0.535896	2.65695	-1.21728	-0.687729	-0.717767	0.131716	0.524689	0.51163	0.673898	0.021497	0.128982	0.878806	-0.210954	0.0285249	-0.804806	0.732035	-0.561615	-0.364149
Zcchc18	-0.894366	-0.145172	-0.0461945	-1.4193	0.545949	2.4034	1.32253	-0.354742	-1.41211	-0.143886	-0.46239	0.0315108	-0.111509	0.280279	-0.215888	0.100418	0.0576198	0.666167	-0.316091	0.253712	-0.139943	2.23756	-0.427341	-1.96243	0.71685	0.221657	-1.38684	-1.59371	0.0197808	1.09786	1.28258	-0.167498	1.07608	-1.58584	-1.33929	-0.312811	0.643982	-0.131713	1.50026	0.110855
Zfp407	-1.55383	-0.0243585	-1.52768	-0.252878	0.709352	2.49996	0.381538	-0.141041	-0.0910745	0.481096	-0.502276	-0.783133	0.53786	-1.27345	-0.654597	-0.208643	1.04572	1.59799	-0.0681849	-0.00870312	-0.16367	2.65018	0.244821	-2.14244	-0.0289329	-0.431886	-0.598364	-0.61883	-0.251588	0.728381	-1.63499	-0.121074	-0.211524	0.627019	0.846543	1.08048	-0.587745	-0.824693	0.466276	0.808375
Zfp541	0.715437	0.659604	0.113644	0.0831523	-0.923448	-2.14485	-0.788821	0.979561	1.30572	0.677657	-0.878583	0.850993	1.97077	-2.15478	0.177397	0.794102	1.14248	-1.30727	-1.68006	0.441411	-0.0341093	-0.122663	0.994496	-0.513804	-1.34455	-1.40653	1.78012	-0.347893	-0.466494	0.324056	-0.275772	0.274659	0.336866	0.0225329	1.28006	-0.130761	-0.0479932	0.445766	0.308072	-1.11016
Zfp703	0.562182	-0.581009	1.66388	1.09596	-1.09773	-3.06541	-0.816596	-0.0626115	2.30134	0.338192	-0.301725	1.27136	-1.25445	-0.357306	1.74707	-0.305949	-0.443701	-1.01466	-0.00284747	0.0148682	0.309144	0.163604	-0.246147	1.82089	-0.444777	-0.401812	0.845622	-0.0548607	-0.152406	-0.322255	-0.280638	-0.72332	0.739556	0.761424	0.339891	-1.13453	0.504156	0.050184	-0.12032	-1.34426
