## Supplementary Tables 1-10 for "Synthetic Immunological Niche Reveals Early Immune Dysregulation and Stratifies Therapeutic Response in Type 1 Diabetes": Supplementary_Table_7.xlsx

### Sheet: NODPancreasMacrophageDEGs
	baseMean	log2FoldChange	lfcSE	stat	pvalue
Sulf1	0.866512	-21.6639	3.61204	-5.99769	2.00143e-09
Adam23	14.2463	1.4549	0.655699	2.21886	0.0264963
Mreg	2.00364	3.55294	1.4526	2.44591	0.0144487
Igfbp5	4.20216	-7.38165	3.59528	-2.05315	0.0400576
Cnot9	4.6353	-1.24341	0.604816	-2.05585	0.0397969
Farsb	4.15803	-1.25698	0.635655	-1.97746	0.0479898
Cops7b	1.93136	3.41091	1.39666	2.44218	0.0145989
Agap1	8.88777	-1.42625	0.429351	-3.32187	0.000894163
Dbi	7.80815	-1.49823	0.603146	-2.48403	0.0129905
Chil1	5.62384	-3.44096	1.57118	-2.19006	0.0285202
Ppfia4	4.70596	2.77518	1.31829	2.10513	0.0352803
Rabif	4.07384	-1.63597	0.704377	-2.32258	0.0202015
Rgl1	9.57454	1.52698	0.602036	2.53635	0.0112013
Npl	4.99155	1.78403	0.870296	2.04992	0.0403725
Glul	15.7364	1.43968	0.462697	3.11149	0.00186144
Rasal2	2.83326	2.92745	1.28773	2.27333	0.0230062
Nos1ap	1.06496	-3.14738	1.42637	-2.20657	0.0273442
Ifi211	12.8887	1.17118	0.460524	2.54314	0.0109862
Kmo	7.98727	2.12366	0.77805	2.72947	0.00634364
Adss	8.0238	-1.16511	0.454039	-2.5661	0.010285
Degs1	12.1116	-1.07504	0.449175	-2.39336	0.0166948
G0s2	2.38081	-2.50996	1.1476	-2.18714	0.0287321
Trdmt1	1.48763	2.94232	1.49902	1.96283	0.0496655
Il1rn	3.61741	-1.92773	0.738235	-2.61127	0.00902075
Setx	10.1218	1.68213	0.704424	2.38796	0.0169424
Crb2	0.54157	-21.0372	3.61696	-5.81626	6.01779e-09
Rnd3	26.4716	1.06793	0.424258	2.51718	0.0118299
Cobll1	4.36765	-1.79098	0.67465	-2.65468	0.00793847
Lnpk	1.67209	2.92343	1.4688	1.99035	0.0465521
Sestd1	1.96658	3.61173	1.54914	2.33144	0.0197301
Zdhhc5	7.94599	-1.20548	0.473772	-2.54444	0.0109453
Creb3l1	1.46131	-4.02456	1.50377	-2.67632	0.00744365
Wt1	0.866512	-21.6639	3.61204	-5.99769	2.00143e-09
Trp53bp1	8.93157	1.25666	0.577033	2.17779	0.0294219
Sord	2.4808	2.49235	1.27099	1.96095	0.0498853
Sema6d	3.01262	2.27037	1.14171	1.98857	0.0467489
Secisbp2l	7.26877	1.77833	0.725068	2.45263	0.0141814
Gabpb1	3.88618	-1.73517	0.64648	-2.68403	0.00727402
Ap4e1	4.9807	-1.322	0.585917	-2.2563	0.024052
Mertk	11.1146	2.2864	0.641729	3.56287	0.000366822
Lrrn4	2.05797	-22.8312	3.60727	-6.32921	2.46415e-10
Dstn	8.08386	-1.72105	0.551104	-3.12292	0.00179068
Kat14	6.07158	-1.20712	0.504257	-2.39387	0.0166717
Cd93	18.0247	1.21648	0.429093	2.83501	0.00458246
Vsx1	1.62687	3.47919	1.60542	2.16715	0.0302231
BC029722	4.0825	-1.42256	0.604857	-2.35189	0.0186781
Rbm39	13.8918	1.16503	0.496464	2.34665	0.0189432
Slpi	21.3742	-2.4063	1.21841	-1.97495	0.048274
Pigt	7.69632	-1.075	0.480517	-2.23716	0.0252757
Pkia	1.08707	-3.69466	1.71813	-2.1504	0.0315233
B3galnt1	3.62453	1.9157	0.958916	1.99777	0.0457411
Gucy1a1	1.01562	-3.53674	1.71268	-2.06503	0.0389197
Tmem154	5.81191	-1.48295	0.661906	-2.24043	0.0250632
Fcrls	58.7665	-1.22168	0.506585	-2.41159	0.0158831
Il6ra	13.0595	1.11045	0.501882	2.21257	0.0269272
Hax1	3.72072	-1.344	0.639661	-2.10111	0.035631
S100a6	25.7868	-1.89039	0.754246	-2.50634	0.012199
Ptpn22	8.25562	1.81675	0.718108	2.52991	0.0114093
Wnt2b	3.14111	-23.4066	3.60606	-6.49091	8.53185e-11
Chil3	3.58597	-3.0428	1.27149	-2.3931	0.0167066
Gstm2	1.9238	-3.12556	1.42118	-2.19927	0.0278589
Clcc1	2.68107	2.58306	1.24407	2.07631	0.0378657
Alg14	3.40813	-1.86186	0.739615	-2.51733	0.0118247
Ostc	12.997	-1.1147	0.422117	-2.64073	0.00827268
Hadh	5.92923	-1.0235	0.521427	-1.96288	0.0496598
Dnajb14	6.33993	1.40958	0.690781	2.04056	0.0412942
Dapp1	9.67721	1.04275	0.493419	2.11332	0.0345735
Gbp2	10.9219	-1.05976	0.511897	-2.07026	0.0384276
Penk	1.71565	-4.33132	1.47843	-2.92968	0.00339313
Impad1	5.74554	-1.16411	0.519314	-2.24162	0.0249858
Otud6b	2.62088	3.76335	1.35285	2.7818	0.00540587
Chmp5	18.0884	-1.119	0.349599	-3.2008	0.00137045
Dcaf12	7.88355	-1.05553	0.430886	-2.44968	0.0142982
Glipr2	7.22656	-1.41747	0.666095	-2.12803	0.0333344
Tmod1	6.53177	2.00895	0.767334	2.61809	0.00884222
Txn1	15.6866	-1.05213	0.421898	-2.49381	0.0126379
Hsdl2	5.0309	1.7041	0.818521	2.08192	0.0373498
Dmac1	4.04666	-1.59827	0.638397	-2.50357	0.0122948
Pgm1	2.7753	-1.80006	0.793126	-2.26957	0.0232336
Cachd1	0.649884	-21.2875	3.61478	-5.88903	3.88475e-09
Pde4b	12.0739	1.08568	0.495523	2.19099	0.0284527
Magoh	7.7851	-1.03862	0.510352	-2.0351	0.0418403
Podn	0.649884	-21.2875	3.61478	-5.88903	3.88475e-09
Ppie	5.74876	-1.27019	0.499395	-2.54346	0.010976
Mycbp	4.27111	-2.04532	0.600032	-3.40869	0.000652754
Gjb5	1.08314	-21.9657	3.6104	-6.084	1.17219e-09
Rbbp4	8.30043	1.16852	0.558143	2.09359	0.0362967
Pef1	3.50802	-1.35886	0.666702	-2.03819	0.0415311
Sesn2	2.5391	-1.93206	0.890637	-2.1693	0.0300596
Nbl1	3.98081	-7.31687	3.59551	-2.035	0.0418509
Fblim1	2.41177	3.05814	1.38599	2.20647	0.0273513
Casz1	1.22871	-2.4866	1.18953	-2.0904	0.0365814
Pgd	12.7236	-1.54108	0.736284	-2.09305	0.0363443
Cyp51	3.06285	-1.51254	0.752834	-2.00914	0.0445228
Sema3c	0.866512	-21.6639	3.61204	-5.99769	2.00143e-09
Slc4a2	8.63806	-1.12248	0.473903	-2.3686	0.0178558
Lmbr1	1.33071	-2.50507	1.18125	-2.12069	0.0339476
Hadha	10.9334	-1.02797	0.413255	-2.48749	0.0128649
Letm1	2.94112	-1.50487	0.746111	-2.01695	0.0437008
Adgra3	0.969025	-2.91659	1.42968	-2.04003	0.0413472
Anxa3	12.8291	-1.63551	0.541182	-3.0221	0.00251027
Cds1	2.66783	3.84038	1.37987	2.78314	0.00538355
Ptpn13	1.46358	-3.34485	1.39868	-2.39143	0.0167831
Spp1	13.4477	-6.05358	2.46923	-2.4516	0.0142221
Pkd2	4.16998	-1.26378	0.588858	-2.14615	0.031861
Evi5	4.10671	2.00874	1.02144	1.96659	0.0492308
Ttc28	2.81436	2.92456	1.31583	2.2226	0.0262431
Iscu	8.14297	-1.15016	0.556671	-2.06614	0.0388154
Ube3b	5.59569	-1.48031	0.606612	-2.44029	0.0146754
Dynll1	13.1058	-1.1732	0.383087	-3.06248	0.00219513
Vsig10	3.66208	-1.88125	0.807668	-2.32924	0.0198464
Oas2	8.48763	1.34832	0.604602	2.2301	0.025741
Oas3	2.03454	-2.41131	1.16406	-2.07146	0.0383162
Aacs	2.52117	-1.8996	0.923265	-2.05748	0.03964
Adgrd1	2.27459	-22.9666	3.60694	-6.36733	1.92342e-10
Upk3b	7.82735	-9.80399	3.60415	-2.72019	0.00652435
Pcolce	2.08206	-2.81279	1.29542	-2.17134	0.0299055
Mcm7	5.30919	-1.61623	0.608117	-2.65776	0.00786625
Fscn1	4.27178	3.36791	1.35776	2.4805	0.0131199
Ptcd1	2.98595	-1.62446	0.730697	-2.22317	0.0262045
Ppp1r9a	5.7793	2.33369	0.920039	2.53651	0.0111963
Ndufa5	7.38258	-1.06287	0.447525	-2.375	0.0175492
Flnc	0.758198	-21.4953	3.61322	-5.94906	2.69681e-09
Tspan33	3.02655	-1.4868	0.748571	-1.98618	0.0470133
Smo	3.28078	-3.49212	0.90989	-3.83796	0.000124063
Zc3hav1	12.6753	1.07527	0.517487	2.07787	0.0377211
Slc37a3	3.86548	-1.26605	0.643086	-1.96871	0.0489868
Rarres2	9.19872	-7.34098	3.58551	-2.0474	0.0406185
Krcc1	8.90649	1.22632	0.563456	2.17642	0.0295236
Mthfd2	6.07962	-1.36494	0.588224	-2.32045	0.0203165
Sec61a1	7.27927	-1.02196	0.454859	-2.24677	0.024655
Zxdc	4.28428	-1.13637	0.573493	-1.98148	0.0475369
Srgap3	3.86788	2.77161	1.35337	2.04793	0.0405671
Mkrn2	3.10165	-1.56961	0.797909	-1.96715	0.0491659
Ccnd2	18.9273	-1.48295	0.525566	-2.82163	0.00477796
Mgst1	5.35202	-1.75157	0.649957	-2.6949	0.00704104
Lilra5	6.22018	1.35119	0.646119	2.09123	0.036507
Zfp524	4.14833	-1.27699	0.604981	-2.11079	0.0347903
C5ar2	3.83779	1.90304	0.940169	2.02415	0.042955
Snrpd2	9.9288	-1.07997	0.481842	-2.24133	0.0250048
Bcam	5.78408	-2.77908	1.03489	-2.68538	0.00724467
Kcnn4	6.49036	-1.02655	0.496864	-2.06607	0.038822
Kcnk6	11.3508	1.10513	0.533149	2.07283	0.0381877
Zfp715	6.89371	1.28631	0.633211	2.03141	0.0422132
Selenos	6.67703	-1.01194	0.516161	-1.9605	0.0499368
Lrrk1	10.2189	1.83937	0.614645	2.99258	0.00276629
Slco3a1	5.59212	-1.45294	0.543866	-2.67151	0.00755109
Abhd2	5.72659	-1.31567	0.602681	-2.18302	0.029034
Pex11a	1.73484	2.92171	1.44702	2.01912	0.0434744
Btbd1	7.99538	1.35644	0.595543	2.27766	0.022747
Bnc1	0.758198	-21.4953	3.61322	-5.94906	2.69681e-09
Fzd4	1.4103	-2.56059	1.15774	-2.21171	0.0269869
Picalm	20.9777	1.32524	0.54196	2.44528	0.0144741
Pgap2	4.57218	-1.38399	0.576789	-2.39947	0.016419
Cavin3	0.649884	-21.2875	3.61478	-5.88903	3.88475e-09
Rras2	6.7657	-1.43034	0.569281	-2.51255	0.0119863
Pde3b	13.7043	1.13516	0.572497	1.98282	0.0473877
Mettl9	12.4394	-1.20943	0.436739	-2.76924	0.00561877
Lat	13.3677	-1.95121	0.851918	-2.29037	0.0219998
Oat	9.4562	-1.14432	0.413299	-2.76876	0.00562708
Adam8	6.19862	-1.83734	0.568948	-3.22937	0.00124064
Tnni2	2.01359	-1.80032	0.899135	-2.00228	0.0452545
Ano1	1.73302	-22.5995	3.60792	-6.26387	3.75548e-10
Tpcn2	4.78315	2.30927	0.930665	2.48131	0.01309
Insr	9.79216	1.13425	0.514704	2.2037	0.0275453
Irs2	8.36934	1.27817	0.616515	2.07322	0.0381522
Naxd	4.82204	-1.08902	0.554273	-1.96476	0.0494416
Fbxo25	2.61386	-1.5081	0.756577	-1.99332	0.0462267
Mtus1	5.7424	-1.30953	0.659399	-1.98594	0.0470402
Psd3	17.8606	1.24154	0.561581	2.2108	0.0270497
Sugp1	3.62205	-1.43645	0.652092	-2.20284	0.0276064
Crtc1	2.46209	-1.73665	0.858531	-2.02282	0.0430921
Mpv17l2	4.46875	-1.69735	0.547902	-3.0979	0.00194896
Nr3c2	1.82484	2.9039	1.4378	2.01968	0.0434171
Rfx1	4.94681	1.88877	0.922403	2.04767	0.0405926
Nfix	9.53605	-1.44312	0.43152	-3.34428	0.000824973
N4bp1	12.7143	1.04547	0.445707	2.34563	0.0189948
Nup93	1.4515	3.1219	1.52133	2.05209	0.040161
Adgrg5	15.7939	1.79267	0.570315	3.1433	0.00167056
Fbxl8	1.87825	-2.37207	1.04404	-2.272	0.0230864
Cyb5b	2.82043	-1.74174	0.750259	-2.32152	0.0202586
Chst4	0.866512	-21.6639	3.61204	-5.99769	2.00143e-09
Zcchc14	2.41517	2.82832	1.3387	2.11274	0.0346234
Afg3l1	5.53618	-1.0319	0.509731	-2.02441	0.0429282
Rhou	2.5265	-4.61115	1.10703	-4.16534	3.10883e-05
Ankrd49	1.47612	3.13534	1.47846	2.12068	0.0339487
Rab3d	2.77993	-2.18767	0.914404	-2.39246	0.0167361
Eepd1	11.3039	1.2312	0.618501	1.99062	0.0465232
Cdon	2.46965	-2.72364	1.05071	-2.59218	0.00953688
Tbcel	5.60109	1.72548	0.871705	1.97943	0.0477673
Cryab	1.90706	-4.23697	1.1947	-3.54647	0.00039043
Cox5a	9.4933	-1.11092	0.456643	-2.43279	0.0149831
Adpgk	10.9432	-1.51819	0.745311	-2.03699	0.041651
Map2k5	2.14785	2.91191	1.40867	2.06714	0.0387211
Anxa2	46.918	-1.16425	0.454403	-2.56215	0.0104026
Aqp9	4.64089	-1.42442	0.712942	-1.99795	0.0457223
Aldh1a2	5.74001	-1.56468	0.77318	-2.02369	0.0430016
Cgnl1	2.72259	-1.87422	0.862211	-2.17374	0.0297247
Tmed3	8.82622	-1.09284	0.479563	-2.27883	0.0226771
Slc9a9	16.8763	1.07934	0.499109	2.16253	0.030577
Amotl2	2.13192	-3.21641	1.48244	-2.16967	0.0300315
Cdv3	6.10609	-1.43705	0.533746	-2.69239	0.00709425
Col6a5	1.84134	-22.6812	3.60768	-6.28692	3.23833e-10
Dag1	4.4917	-1.51537	0.618381	-2.45054	0.0142643
Klhl18	5.30058	1.73539	0.810337	2.14157	0.0322284
Ltf	45.3563	-8.47798	3.50856	-2.41637	0.0156762
Crtap	4.49885	-1.22694	0.603121	-2.03431	0.0419201
Exosc7	5.26379	-1.27291	0.632013	-2.01405	0.044004
Fyco1	5.45872	2.10171	0.999303	2.10318	0.0354505
Esr1	3.04904	-2.21587	0.894334	-2.47768	0.0132241
Utrn	5.73088	-1.34608	0.606357	-2.21994	0.026423
Tnfaip3	5.93281	1.86483	0.841857	2.21514	0.0267502
Echdc1	3.00246	-2.27523	0.749123	-3.03719	0.00238794
Cep57l1	3.45083	-2.05866	0.835189	-2.4649	0.013705
Smpdl3a	8.79473	-1.04933	0.455902	-2.30167	0.021354
Ddit4	20.5766	2.05491	0.545226	3.76892	0.000163958
Bicc1	1.2035	-4.06587	1.92892	-2.10785	0.0350442
Col18a1	3.61508	-5.0976	2.07716	-2.45412	0.0141229
Ckap4	8.58764	-1.82189	0.81372	-2.23896	0.0251583
Snrpf	10.179	-1.1246	0.41431	-2.7144	0.00663969
Ndufa12	6.70656	-1.41459	0.496271	-2.85044	0.00436588
Dcn	8.77088	-4.63929	1.61171	-2.87849	0.0039958
Galnt4	2.87462	-1.64497	0.700339	-2.34882	0.0188329
Lyz1	81.3231	-1.79737	0.836269	-2.14928	0.0316125
Cand1	4.80191	-1.30126	0.60309	-2.15765	0.0309548
Drg1	13.3901	-1.14197	0.354265	-3.22349	0.00126638
Osm	4.47707	-1.86632	0.70792	-2.63634	0.00838047
Uqcr10	5.55056	-1.16922	0.580497	-2.01418	0.0439907
Aebp1	4.14468	-8.88208	3.60498	-2.46384	0.0137458
Ugp2	7.60166	-1.26689	0.446135	-2.83971	0.0045154
Fgf18	0.54157	-21.0372	3.61696	-5.81626	6.01779e-09
Itk	9.79393	-2.65101	1.28589	-2.06162	0.0392444
Timd4	4.84556	2.80938	1.05085	2.67344	0.00750776
Kif3a	2.1485	3.71204	1.34507	2.75975	0.00578461
Rad50	4.07984	3.7202	1.25282	2.96947	0.00298317
Fnip1	6.44283	1.51354	0.693574	2.18223	0.0290924
Cops3	4.0459	-1.33486	0.646825	-2.06371	0.0390454
Gabarap	9.60011	-1.0498	0.475213	-2.20912	0.0271665
Mink1	11.1899	1.09937	0.492447	2.23246	0.0255848
Emc6	5.24488	-1.28063	0.530219	-2.41528	0.0157233
Rtn4rl1	1.84243	-2.06063	0.973269	-2.11723	0.0342403
Abhd15	2.30886	2.96515	1.33763	2.21671	0.0266427
Ccl5	10.7186	2.33772	0.940178	2.48647	0.0129018
Ccl4	3.25973	-1.85286	0.856739	-2.16269	0.0305648
Ccr7	7.09474	-1.91175	0.887392	-2.15435	0.0312126
Krt10	1.86191	-2.87161	1.11004	-2.58693	0.00968358
Retreg3	8.11592	1.50407	0.696942	2.15809	0.0309205
Adam11	6.99826	3.43013	1.71123	2.00448	0.0450186
Cd300a	19.6977	1.13671	0.43765	2.5973	0.00939594
St6galnac2	10.2966	1.0469	0.481363	2.17486	0.0296404
2026-09-09	27.788	-1.02318	0.413831	-2.47245	0.0134189
Endov	3.3868	-1.68059	0.765327	-2.19591	0.0280985
Osr1	1.08314	-21.9657	3.6104	-6.084	1.17219e-09
Pxdn	0.649884	-21.2875	3.61478	-5.88903	3.88475e-09
Ankmy2	4.64441	-1.17893	0.58232	-2.02453	0.0429153
Rhoj	2.07468	-2.55808	0.921473	-2.77608	0.00550193
Slc39a9	6.25388	-1.16677	0.482899	-2.41618	0.0156841
Cox16	8.99603	1.10783	0.536158	2.06624	0.0388061
Isca2	3.74585	-1.50773	0.763892	-1.97375	0.0484107
Mlh3	2.22167	-2.42495	0.884427	-2.74183	0.00610983
Gpr65	8.00835	1.55265	0.689678	2.25126	0.024369
Ccdc88c	6.15352	-1.77592	0.89749	-1.97877	0.0478422
Asb2	12.6704	1.10224	0.488331	2.25715	0.0239986
Ccdc85c	2.14775	-2.50057	1.1919	-2.09798	0.0359073
Ighd	22.8623	-1.8178	0.873294	-2.08154	0.0373841
Psma2	5.53766	-1.53856	0.537421	-2.86286	0.0041983
Gmnn	1.38709	-2.47631	1.18906	-2.08257	0.0372902
Cdyl	10.7934	1.04978	0.533243	1.96867	0.0489913
Tmem170b	3.53029	2.49086	1.16989	2.12914	0.0332427
Cd83	22.128	1.48731	0.589385	2.52349	0.0116195
Card19	8.81802	-1.14373	0.57431	-1.99148	0.0464278
Fbxw17	3.34923	-1.49063	0.678853	-2.1958	0.028106
Gadd45g	4.2633	-1.4376	0.70826	-2.02977	0.0423803
Gas1	1.40808	-22.2979	3.19629	-6.9762	3.03272e-12
Erap1	6.27996	-1.75315	0.488169	-3.59128	0.000329056
Rnf180	4.84904	2.79315	1.0994	2.54061	0.011066
Parp8	12.3324	1.19309	0.570557	2.0911	0.0365193
Hmgcs1	4.03236	-1.24775	0.622966	-2.00291	0.0451866
Vcl	6.6772	-1.53942	0.601785	-2.55809	0.0105248
Bmp4	0.758198	-21.4953	3.61322	-5.94906	2.69681e-09
Lgals3	51.4949	-1.71576	0.50884	-3.3719	0.000746502
Klhl33	1.88392	3.15975	1.5243	2.07291	0.0381804
Dhrs4	3.87635	-1.44664	0.64369	-2.24741	0.0246136
Elp3	5.59279	-1.07854	0.51166	-2.10792	0.0350376
Clu	17.923	-5.01735	1.65098	-3.03901	0.00237355
Nufip1	2.89777	-1.58136	0.748456	-2.11283	0.0346152
Dgkh	3.16466	-1.52048	0.760528	-1.99924	0.045582
Ednrb	9.1194	1.60613	0.793714	2.02356	0.0430149
Gpr180	2.97678	-1.71489	0.783794	-2.18793	0.0286748
Nipbl	14.4114	1.02924	0.441639	2.3305	0.0197799
Tnfrsf11b	1.08314	-21.9657	3.6104	-6.084	1.17219e-09
Col14a1	2.45459	-2.78116	1.05892	-2.62642	0.00862881
Zhx1	6.79662	2.4768	0.906439	2.73245	0.00628651
Asap1	6.91607	-1.04169	0.468982	-2.22116	0.02634
Phf20l1	12.9319	-1.08969	0.504419	-2.16029	0.0307504
Eppk1	0.54157	-21.0372	3.61696	-5.81626	6.01779e-09
Trabd	9.75445	-1.03203	0.429891	-2.40068	0.0163647
Slc38a2	11.1942	1.11389	0.515528	2.16068	0.0307197
Pou6f1	1.44046	2.97898	1.47921	2.0139	0.0440198
Krt7	1.48573	-3.70136	1.6922	-2.1873	0.0287205
Krt8	6.39766	-5.53079	2.11675	-2.61288	0.00897838
Krt18	1.92484	-5.08456	1.52108	-3.34273	0.000829593
Igfbp6	14.8289	-7.46165	3.5828	-2.08263	0.0372849
Carhsp1	5.9809	-1.7078	0.730342	-2.33836	0.0193688
Ube2l3	9.25128	-1.0664	0.417117	-2.55658	0.0105705
2026-09-05	3.32303	-2.38613	1.00838	-2.36631	0.0179664
P3h2	3.93299	3.4241	1.27984	2.67541	0.00746375
Slc15a2	4.18209	2.71593	1.1565	2.34841	0.0188538
Fstl1	1.08314	-21.9657	3.6104	-6.084	1.17219e-09
Cd200	5.24709	-1.83518	0.83492	-2.19803	0.0279469
Ezr	16.1579	-1.01499	0.469084	-2.16378	0.0304813
Hcfc1r1	7.55757	-1.09243	0.466084	-2.34384	0.0190862
Msln	3.14111	-23.4066	3.60606	-6.49091	8.53185e-11
Wdr24	2.87602	2.76846	1.31416	2.10664	0.035149
Pigq	5.15402	-1.40417	0.614552	-2.28487	0.0223204
Dusp1	147.032	1.00515	0.437079	2.29971	0.0214648
Mapk13	3.32772	-3.29754	1.25949	-2.61816	0.00884043
Cbs	1.517	-3.28935	1.59852	-2.05775	0.0396144
Ppt2	4.29947	2.75905	1.11051	2.48449	0.0129739
Tubb5	14.5238	-1.05801	0.436978	-2.4212	0.0154693
Znrd1	6.77471	1.88895	0.814005	2.32056	0.0203108
Gabbr1	8.04171	1.22676	0.624941	1.96301	0.0496453
Srf	10.4646	-1.07803	0.407234	-2.6472	0.00811613
Bysl	2.55488	-1.69087	0.78582	-2.15173	0.0314188
Plin3	6.70704	-1.69154	0.709508	-2.38411	0.0171207
C3	33.9465	-3.8076	1.20031	-3.17217	0.00151307
Ttc27	2.83441	-1.9763	0.900994	-2.19347	0.0282735
Prkd3	7.14258	-1.03651	0.46714	-2.21883	0.0264981
Dhx57	3.04774	-1.45708	0.662684	-2.19876	0.0278948
Thada	10.8922	1.32366	0.652853	2.02751	0.0426105
Epcam	3.54121	-3.50075	0.785945	-4.45419	8.42119e-06
Crem	3.94118	2.653	1.29328	2.05138	0.0402303
Usp14	4.98891	-1.89226	0.724296	-2.61256	0.0089868
Kctd1	1.21985	-3.40286	1.62327	-2.09629	0.0360563
Stard4	3.60657	-1.48138	0.694706	-2.13238	0.0329755
Dnajc18	2.29317	2.71602	1.34977	2.01221	0.0441975
Ecscr	0.54157	-21.0372	3.61696	-5.81626	6.01779e-09
Adrb2	23.4244	1.12675	0.466703	2.41429	0.0157661
Ccbe1	0.649884	-21.2875	3.61478	-5.88903	3.88475e-09
Psmg2	3.60663	3.70098	1.45607	2.54177	0.0110294
Tcf4	15.8107	1.90272	0.538806	3.53137	0.000413416
Socs6	10.6732	-1.47115	0.56789	-2.59055	0.00958226
Cd226	4.01394	-1.74141	0.703054	-2.47692	0.0132521
Ctsf	3.32483	2.91014	1.18718	2.45131	0.0142338
Tmem151a	0.758198	-21.4953	3.61322	-5.94906	2.69681e-09
Ltbp3	3.03115	-1.58766	0.806953	-1.96747	0.0491291
Prdx5	52.571	-1.60053	0.601237	-2.66207	0.00776626
Fads2	3.23597	-2.89442	1.17493	-2.46349	0.0137592
Anxa1	32.28	-2.319	0.762117	-3.04284	0.00234358
Ak3	6.68742	-1.06756	0.516768	-2.06583	0.0388441
Marveld1	7.90381	1.41007	0.681421	2.0693	0.0385176
Slf2	8.11267	1.16596	0.592599	1.96753	0.049122
Atp5md	6.74356	-1.12683	0.466782	-2.41403	0.0157772
Praf2	3.55367	-1.45003	0.623296	-2.32639	0.0199977
Tfe3	6.23172	1.94823	0.750298	2.59661	0.00941496
Was	18.3247	1.08054	0.487918	2.21459	0.0267882
Usp11	2.39151	3.70246	1.44165	2.5682	0.0102227
Thoc2	8.09053	1.19297	0.602011	1.98164	0.0475196
Maged1	6.10445	-1.13168	0.481864	-2.34855	0.0188468
Tsc22d3	106.918	1.11411	0.483214	2.30564	0.021131
Phka2	7.01399	1.56131	0.693936	2.24994	0.024453
mt-Nd6	60.1021	-1.3362	0.497294	-2.68694	0.00721106
