## Supplementary Tables 1-10 for "Synthetic Immunological Niche Reveals Early Immune Dysregulation and Stratifies Therapeutic Response in Type 1 Diabetes": Supplementary_Table_8.xlsx

### Sheet: AntiTNF_BGL
Cohort	Mouse Number	Week 10	Week 11	Week 12	Week 13	Week 14	Week 15	Week 16	Week 17	Week 18	Week 19	Week 20	Week 21	Week 22	Week 23	Week 24	Week 25
Early Anti-TNF Treated	1.1	107	135	101	109	124	99	121	143	113	160	159	315
	1.2	125	118	98	128	122	164	158	335
	1.3	108	129	151	154	246	454
	1.4	126	129	146	108	132	112	122	102	92	101	128	115	119	99	138	131
	1.5	88	136	119	93	100	125	120	104	107	103	93	98	124	86	133	121
	2.1	117	127	111	121	111	114	139	149	131	436
	2.2	99	112	133	107	96	106	116	108	99	95	106	123	103	120	107	110
	2.3	117	131	98	121	124	134	143	119	241	125	430
	2.4	110	125	134	122	215	157	435
	2.5	116	128	104	115	146	110	106	114	112	103	93	87	99	108	104	117
	3.1	86	100	138	115	105	89	124	94	129	108	109	123	115	145	175	152
	3.2	125	95	124	149	169	248	316
	3.3	103	130	98	147	110	128	125	89	129	105	113	132	125	120	159	138
	3.4	119	92	107	106	96	106	109	104	108	108	97	109	114	120	120	176
	3.5	111	103	101	112	92	99	95	109	93	104	92	106	113	131	117	125
Intermediate Anti-TNF Treated	1.1	117	93	147	124	149	125	130	134	136	164	182	195	144	167	240	203
	1.2	91	102	95	99	107	98	106	108	113	108	97	132	120	108	112	117
	1.3	116	96	118	109	140	102	113	170	111	158	138	387
	1.4	112	107	106	110	119	105	119	108	117	134	195	159	177	43	261	250
	1.5	94	89	103	126	118	106	149	154	125	197	378
	2.1		99	111	123	119	109	85	113	104	90	99	99	108	130	103	101
	2.2		100	124	110	119	106	143	126	118	109	166	128	167	198	246	188
	2.3		88	132	112	121	112	148	139	239	311
	2.4		107	119	130	136	92	128	110	105	123	110	113	387
	2.5		110	118	136	116	98	114	123	112	128	114	110	145	148	219	204
Untreated Control	1.1	91	88	118	123	134	108	142	156	128	112	132	153	120	172	192	294
	1.2	102	92	109	126	98	98	117	123	146	100	142	147	139	134	241	253
	1.3	107	103	137	94	119	87	107	170	101	126	445
	1.4	132	95	94	121	106	105	118	128	114	168	263
	1.5	89	104	106	132	132	356	559	594
	2.1	98	109	85	100	126	117	134	142	135	150	164	171	161	185	393
	2.2	106	108	147	150	181	130	290		492
	2.3	103	90	115	91	115	101	95	118	118	99	94	98	121	132	115	122
	2.4	102	91	134	99	120	111	114	128	124	112	128	133	127	185	185	130
	2.5	99	96	95	133	239	132	367		600+
	4.1	110	140	130	112	115	131	480
	4.2		122	114	106	123	111	159	81	296		556
	4.3		109	208	259		232
	4.4		124	120	130	125	122	185	133	192	390
	4.5	334
