## Supplementary Tables 1-10 for "Synthetic Immunological Niche Reveals Early Immune Dysregulation and Stratifies Therapeutic Response in Type 1 Diabetes": Supplementary_Table_10.xlsx

### Sheet: TNF Related GSVA Input Pathways
Input Pathways for ATRS Selection
KEGG_OXIDATIVE_PHOSPHORYLATION
KEGG_PYRUVATE_METABOLISM
KEGG_PEROXISOME
KEGG_FATTY_ACID_METABOLISM
KEGG_PPAR_SIGNALING_PATHWAY
HALLMARK_INTERFERON_ALPHA_RESPONSE
HALLMARK_COMPLEMENT
KEGG_ALLOGRAFT_REJECTION
HALLMARK_TGF_BETA_SIGNALING
KEGG_TOLL_LIKE_RECEPTOR_SIGNALING_PATHWAY
HALLMARK_IL2_STAT5_SIGNALING
KEGG_NOD_LIKE_RECEPTOR_SIGNALING_PATHWAY
HALLMARK_INFLAMMATORY_RESPONSE
HALLMARK_IL6_JAK_STAT3_SIGNALING
HALLMARK_TNFA_SIGNALING_VIA_NFKB

### Sheet: ATRS_Parameters
Parameter	Value
Intercept	1.0691
KEGG_PEROXISOME	-2.01611
HALLMARK_TGF_BETA_SIGNALING	3.26889
HALLMARK_TNFA_SIGNALING_VIA_NFKB	1.01097

### Sheet: ATRS_Scores
SampleID	MouseID	Cohort	Time	Response	ATRS
14498-JR-1	1.2	Early Anti-TNF Treated	Pre-treatment	Resistant	0.223687
14498-JR-2	1.3	Early Anti-TNF Treated	Pre-treatment	Resistant	-0.0352874
14498-JR-3	1.4	Early Anti-TNF Treated	Pre-treatment	Sensitive	1.01397
14498-JR-4	1.5	Early Anti-TNF Treated	Pre-treatment	Sensitive	1.45296
14498-JR-5	2.1	Early Anti-TNF Treated	Pre-treatment	Resistant	-1.6304
14498-JR-6	2.2	Early Anti-TNF Treated	Pre-treatment	Sensitive	1.38418
14498-JR-7	2.4	Early Anti-TNF Treated	Pre-treatment	Resistant	-0.539274
14498-JR-8	2.5	Early Anti-TNF Treated	Pre-treatment	Sensitive	-0.166838
14498-JR-9	3.1	Early Anti-TNF Treated	Pre-treatment	Sensitive	1.40855
14498-JR-10	3.2	Early Anti-TNF Treated	Pre-treatment	Resistant	-0.0625586
14498-JR-11	3.3	Early Anti-TNF Treated	Pre-treatment	Sensitive	1.68873
14498-JR-12	3.4	Early Anti-TNF Treated	Pre-treatment	Sensitive	0.617517
14498-JR-13	3.5	Early Anti-TNF Treated	Pre-treatment	Sensitive	1.63672
14498-JR-14	1.2	Early Anti-TNF Treated	Post-treatment	Resistant	0.866226
14498-JR-15	1.3	Early Anti-TNF Treated	Post-treatment	Resistant	1.26709
14498-JR-16	1.4	Early Anti-TNF Treated	Post-treatment	Sensitive	0.637863
14498-JR-17	1.5	Early Anti-TNF Treated	Post-treatment	Sensitive	3.1915
14498-JR-18	2.1	Early Anti-TNF Treated	Post-treatment	Resistant	-0.693791
14498-JR-19	2.2	Early Anti-TNF Treated	Post-treatment	Sensitive	1.68469
14498-JR-20	2.4	Early Anti-TNF Treated	Post-treatment	Resistant	1.95688
14498-JR-21	2.5	Early Anti-TNF Treated	Post-treatment	Sensitive	-0.611996
14498-JR-22	3.1	Early Anti-TNF Treated	Post-treatment	Sensitive	2.97578
14498-JR-23	3.2	Early Anti-TNF Treated	Post-treatment	Resistant	0.912936
14498-JR-24	3.3	Early Anti-TNF Treated	Post-treatment	Sensitive	1.29497
14498-JR-25	3.4	Early Anti-TNF Treated	Post-treatment	Sensitive	1.66848
14498-JR-26	3.5	Early Anti-TNF Treated	Post-treatment	Sensitive	0.845842
